# Elucidating Direct Kinase Targets of Compound Danshen Dropping Pills Employing Archived Data and Prediction Models

**DOI:** 10.1101/2020.03.13.990291

**Authors:** Tongxing Wang, Lu Liang, Chunlai Zhao, Jia Sun, Hairong Wang, Wenjia Wang, Jianping Lin, Yunhui Hu

**Affiliations:** GeneNet Pharmaceuticals Co. Ltd., No.1, Tingjiang West Road, Beichen District, Tianjin 300410, China; College of Pharmacy, Nankai University, 38 Tongyan Road, Haihe Education Park, Jinnan District, Tianjin 300353, China

**Keywords:** Compound Danshen Dropping Pill, Traditional Chinese Medicine, Kinase, Direct target, Allosteric effect, Mechanism of action

## Abstract

The research on the direct target of traditional Chinese medicine (TCM) is the key to study the mechanism and material basis of TCM, but there is still no effective technical methods at present. For Compound Danshen dropping pills (CDDP), there is no report about its direct targets. In this study, the direct targets of CDDP were studied for the first time, especially focusing on the protein kinase family, which plays causal roles in a variety of human disease. Firstly, the literature database of CDDP was constructed by literature retrieval, and the important components contained in CDDP were extracted. Secondly, the potential direct targets of important components was obtained through querying public database and predicted by Multi-voting SEA algorithm. Then, the KinomeX system was used to predict and to filter the potential kinase targets of CDDP. Finally, the experimental verification was carried out. In total, 30 active kinase targets was obtained at 25 μg/ml concentration of CDDP, and 9 dose-dependent targets were obtained at 250 μg/ml concentration of CDDP. This is an efficient and accurate strategy by integrating the targets recorded in several public databases and the targets calculated by two in silico modelling approaches predict potential direct targets of TCM, which can lay an important foundation for the study of the mechanism and material basis of them, promoting the modernization of TCM.
