## Supplemental Table 1 for "Elucidating Direct Kinase Targets of Compound Danshen Dropping Pills Employing Archived Data and Prediction Models"

### Sheet: Sheet1
Gene names (primary )	Symbol	Entrez Gene Name	Location	Type(s)	Drug(s)
ABCB1	ABCB1	ATP binding cassette subfamily B member 1	Plasma Membrane	transporter	OC 144-093, dofequidar, valspodar, eicosapentenoic acid, tariquidar, HM-30181
ABCC1	ABCC1	ATP binding cassette subfamily C member 1	Plasma Membrane	transporter	sulfinpyrazone
ABCG2	ABCG2	ATP binding cassette subfamily G member 2 (Junior blood group)	Plasma Membrane	transporter
ACHE	ACHE	acetylcholinesterase (Cartwright blood group)	Plasma Membrane	enzyme	donepezil/memantine, galanthamine, terestigmine, pralidoxime, donepezil/mefloquine, echothiophate, caracemide, isoflurophate, ladostigil, ZT-1, atropine/edrophonium, atropine/pralidoxime, acetylcholinesterase inhibitor, thiamine, gallamine triethiodide, ambenonium, huperzine A, pyridostigmine, edrophonium, donepezil, BW 284 C 51, physostigmine, rivastigmine, demecarium, tacrine, 2,3 butanedione m…
ADORA3	ADORA3	adenosine A3 receptor	Plasma Membrane	G-protein coupled receptor	caffeine, clofarabine, aminothiadiazole, theophylline, theophylline/tretinoin/valproic acid, dyphylline, CF102, adenosine
AHR	AHR	aryl hydrocarbon receptor	Nucleus	ligand-dependent nuclear receptor
AKR1B1	AKR1B1	aldo-keto reductase family 1 member B	Cytoplasm	enzyme	sorbinil
AKR1B10	AKR1B10	aldo-keto reductase family 1 member B10	Cytoplasm	enzyme
AKT1	AKT1	AKT serine/threonine kinase 1	Cytoplasm	kinase	MK2206, capivasertib, triciribine, miransertib, triciribine phosphate, LY2780301, uprosertib, enzastaurin, GSK690693, ipatasertib, ARQ 751, perifosine, MPT0E028, archexin, BAY1125976
ALDH1A1	ALDH1A1	aldehyde dehydrogenase 1 family member A1	Cytoplasm	enzyme	disulfiram, chlorpropamide
ALK	ALK	ALK receptor tyrosine kinase	Plasma Membrane	kinase	gilteritinib, belizatinib, crizotinib/vemurafenib, ensartinib, alkotinib, WX-0593, crizotinib/prednisolone, brigatinib, CEP-37440, ASP3026, crizotinib/erlotinib, crizotinib/pazopanib, ALK inhibitor, PLB1003, ceritinib, crizotinib/gefitinib, CT-707, lorlatinib, alectinib, entrectinib, crizotinib/gemcitabine, crizotinib, repotrectinib
ALOX12	ALOX12	arachidonate 12-lipoxygenase, 12S type	Cytoplasm	enzyme	balsalazide, masoprocol, mesalamine, sulfasalazine
ALOX15	ALOX15	arachidonate 15-lipoxygenase	Cytoplasm	enzyme
ALOX15B	ALOX15B	arachidonate 15-lipoxygenase type B	Cytoplasm	enzyme
ALOX5	ALOX5	arachidonate 5-lipoxygenase	Cytoplasm	enzyme	diclofenac/omeprazole, diethylcarbamazine, benoxaprofen, balsalazide, diclofenac/misoprostol, ebselen, diclofenac, masoprocol, meclofenamic acid, mesalamine, nordihydroguaiaretic acid, TA 270, sulfasalazine, zileuton
ALPI	ALPI	alkaline phosphatase, intestinal	Plasma Membrane	phosphatase
ALPL	ALPL	alkaline phosphatase, biomineralization associated	Plasma Membrane	phosphatase
APAF1	APAF1	apoptotic peptidase activating factor 1	Cytoplasm	other
APEX1	APEX1	apurinic/apyrimidinic endodeoxyribonuclease 1	Nucleus	enzyme	E 3330, lucanthone
APP	APP	amyloid beta precursor protein	Plasma Membrane	other	florbetaben F, florbetapir F18, bapineuzumab
AR	AR	androgen receptor	Nucleus	ligand-dependent nuclear receptor	galeterone, nandrolone phenpropionate, cyproterone acetate/ethinyl estradiol, testosterone propionate, testosterone cypionate, EPI-506, drospirenone, methyltestosterone, TRC253, AZD3514, bicalutamide/goserelin, apalutamide, fluoxymesterone/tamoxifen, ostarine, danazol, GSK2881078, testosterone enanthate, darolutamide, fluoxymesterone, flutamide, testolone, oxymetholone, bicalutamide, bicalutamide…
ATAD5	ATAD5	ATPase family AAA domain containing 5	Nucleus	enzyme
ATG4B	ATG4B	autophagy related 4B cysteine peptidase	Cytoplasm	peptidase
ATM	ATM	ATM serine/threonine kinase	Nucleus	kinase	AZD1390, AZD0156
ATXN2	ATXN2	ataxin 2	Nucleus	other
AURKB	AURKB	aurora kinase B	Nucleus	kinase	TTP607, CYC 116, tozasertib, AMG 900, danusertib, GSK1070916, barasertib, TAK-901, chiauranib, ilorasertib, SNS 314, AT-9283
AVPR2	AVPR2	arginine vasopressin receptor 2	Plasma Membrane	G-protein coupled receptor	OPC-31260, terlipressin, OPC 51803, satavaptan, vasopressins, AVP, lypressin, tolvaptan, conivaptan, desmopressin, pecavaptan
AXL	AXL	AXL receptor tyrosine kinase	Plasma Membrane	kinase	gilteritinib, cabozantinib/nivolumab, INCB081776, bosutinib, cabozantinib, DS-1205c, humax-AXL-ADC, BPI-9016M, cabozantinib/erlotinib, ningetinib, ONO-7475, TP-0903, sitravatinib, bemcentinib, BA3011
BACE1	BACE1	beta-secretase 1	Cytoplasm	peptidase	atabecestat, MK-8931, elenbecestat, lanabecestat
BAZ2B	BAZ2B	bromodomain adjacent to zinc finger domain 2B	Extracellular Space	other
BLM	BLM	BLM RecQ like helicase	Nucleus	enzyme
BRCA1	BRCA1	BRCA1 DNA repair associated	Nucleus	transcription regulator
CA1	CA1	carbonic anhydrase 1	Cytoplasm	enzyme	benzthiazide, ethoxyzolamide, brimonidine/brinzolamide, dorzolamide, diazoxide, dichlorphenamide, methazolamide, hydrochlorothiazide, sulfacetamide, dorzolamide/timolol, brinzolamide, topiramate, chlorothiazide/reserpine, chlorothiazide, chlorthalidone, acetazolamide, quinethazone, trichloromethiazide
CA12	CA12	carbonic anhydrase 12	Plasma Membrane	enzyme	hydrochlorothiazide, trichloromethiazide, sulfacetamide, benzthiazide, topiramate, chlorothiazide, chlorthalidone, acetazolamide, methazolamide
CA14	CA14	carbonic anhydrase 14	Plasma Membrane	enzyme	hydrochlorothiazide, trichloromethiazide, sulfacetamide, benzthiazide, topiramate, chlorothiazide, chlorthalidone, acetazolamide, methazolamide
CA2	CA2	carbonic anhydrase 2	Cytoplasm	enzyme	benzthiazide, ethoxyzolamide, brimonidine/brinzolamide, dorzolamide, diazoxide, dichlorphenamide, methazolamide, hydrochlorothiazide, phentermine/topiramate, sulfacetamide, dorzolamide/timolol, brinzolamide, topiramate, chlorothiazide/reserpine, chlorothiazide, chlorthalidone, acetazolamide, quinethazone, trichloromethiazide
CA3	CA3	carbonic anhydrase 3	Cytoplasm	enzyme	hydrochlorothiazide, trichloromethiazide, sulfacetamide, benzthiazide, topiramate, chlorothiazide, chlorthalidone, acetazolamide, methazolamide
CA4	CA4	carbonic anhydrase 4	Plasma Membrane	enzyme	chlorthalidone, acetazolamide, methazolamide, hydrochlorothiazide, trichloromethiazide, phentermine/topiramate, sulfacetamide, benzthiazide, ethoxyzolamide, topiramate, chlorothiazide/reserpine, chlorothiazide, dichlorphenamide
CA5A	CA5A	carbonic anhydrase 5A	Cytoplasm	enzyme	hydrochlorothiazide, trichloromethiazide, sulfacetamide, benzthiazide, topiramate, chlorothiazide, chlorthalidone, acetazolamide, methazolamide
CA5B	CA5B	carbonic anhydrase 5B	Cytoplasm	enzyme	hydrochlorothiazide, trichloromethiazide, sulfacetamide, benzthiazide, topiramate, chlorothiazide, chlorthalidone, acetazolamide, methazolamide
CA6	CA6	carbonic anhydrase 6	Extracellular Space	enzyme	hydrochlorothiazide, trichloromethiazide, sulfacetamide, benzthiazide, topiramate, chlorothiazide, SAR566658, chlorthalidone, acetazolamide, methazolamide
CA7	CA7	carbonic anhydrase 7	Cytoplasm	enzyme	hydrochlorothiazide, trichloromethiazide, sulfacetamide, benzthiazide, ethoxyzolamide, topiramate, chlorothiazide, dichlorphenamide, chlorthalidone, acetazolamide, methazolamide
CA9	CA9	carbonic anhydrase 9	Nucleus	enzyme	benzthiazide, I 131 chimeric G250, methazolamide, hydrochlorothiazide, lutetium Lu-177 girentuximab, DTP348, sulfacetamide, SLC-0111, topiramate, girentuximab, chlorothiazide, iodine I-124 girentuximab, chlorthalidone, acetazolamide, Y 90 chimeric G250, trichloromethiazide
CALM3	CALM1 (includes others)	calmodulin 1	Cytoplasm	other
CAMK2B	CAMK2B	calcium/calmodulin dependent protein kinase II beta	Cytoplasm	kinase
CASP3	CASP3	caspase 3	Cytoplasm	peptidase	emricasan, caspase 3 inhibitor
CASP6	CASP6	caspase 6	Cytoplasm	peptidase
CASP9	CASP9	caspase 9	Cytoplasm	peptidase	caspase-9 inhibitor
CCNB1	CCNB1	cyclin B1	Cytoplasm	kinase
CCR4	CCR4	C-C motif chemokine receptor 4	Plasma Membrane	G-protein coupled receptor	FLX475, mogamulizumab
CD38	CD38	CD38 molecule	Plasma Membrane	enzyme	TAK-079, anti-CD38 antibody, isatuximab, daratumumab, MOR03087
CDC25A	CDC25A	cell division cycle 25A	Nucleus	phosphatase
CDC25B	CDC25B	cell division cycle 25B	Nucleus	phosphatase
CDK1	CDK1	cyclin dependent kinase 1	Nucleus	kinase	AZD5438, SB-1317, alvocidib, AG 024322, milciclib, riviciclib, roniciclib, dinaciclib
CDK2	CDK2	cyclin dependent kinase 2	Nucleus	kinase	AZD5438, CYC065, SB-1317, BMS-387032, roscovitine, CaM kinase II inhibitor, alvocidib, AG 024322, milciclib, roniciclib, dinaciclib
CDK5	CDK5	cyclin dependent kinase 5	Nucleus	kinase	CYC065, alvocidib, dinaciclib
CDK5R1	CDK5R1	cyclin dependent kinase 5 regulatory subunit 1	Nucleus	kinase
CDK6	CDK6	cyclin dependent kinase 6	Nucleus	kinase	letrozole/ribociclib, abemaciclib/aromatase inhibitor/GnRH analog, abemaciclib/fulvestrant, ribociclib/tamoxifen, lerociclib, letrozole/palbociclib, anastrozole/palbociclib, abemaciclib/letrozole, palbociclib, alvocidib, exemestane/ribociclib, fulvestrant/palbociclib, HS-10342, abemaciclib/anastrozole, fulvestrant/ribociclib, FCN-437, abemaciclib/exemestane, abemaciclib/aromatase inhibitor, SHR63…
CES1	CES1	carboxylesterase 1	Cytoplasm	enzyme
CES2	CES2	carboxylesterase 2	Cytoplasm	enzyme
CFTR	CFTR	CF transmembrane conductance regulator	Plasma Membrane	ion channel	ivacaftor/tezacaftor, tezacaftor, lumacaftor, ivacaftor/lumacaftor, crofelemer, ivacaftor
CLK1	CLK1	CDC like kinase 1	Nucleus	kinase
CLK3	CLK3	CDC like kinase 3	Nucleus	kinase
CSNK1G1	CSNK1G1	casein kinase 1 gamma 1	Cytoplasm	kinase
CSNK1G2	CSNK1G2	casein kinase 1 gamma 2	Cytoplasm	kinase
CSNK2A1	CSNK2A1	casein kinase 2 alpha 1	Nucleus	kinase
CSNK2A2	CSNK2A2	casein kinase 2 alpha 2	Cytoplasm	kinase
CSNK2B	CSNK2B	casein kinase 2 beta	Cytoplasm	kinase
CTDSP1	CTDSP1	CTD small phosphatase 1	Nucleus	phosphatase
CXCR1	CXCR1	C-X-C motif chemokine receptor 1	Plasma Membrane	G-protein coupled receptor	SB-265610, SX-682, 2'-((4'-trifluoromethanesulfonyloxy)phenyl)-N-methanesulfonylpropionamide, repertaxin
CYP19A1	CYP19A1	cytochrome P450 family 19 subfamily A member 1	Cytoplasm	enzyme	abemaciclib/anastrozole, lapatinib/letrozole/trastuzumab, exemestane/lapatinib, anastrozole/fulvestrant/goserelin/tamoxifen, steroidal aromatase inhibitor, anastrozole/fulvestrant/tamoxifen, anastrozole/exemestane/fulvestrant/tamoxifen, exemestane/tamoxifen, letrozole/tamoxifen, fulvestrant/letrozole, exemestane/palbociclib, fulvestrant/letrozole/tamoxifen, testolactone, anastrozole/goserelin/tam…
CYP1A1	CYP1A1	cytochrome P450 family 1 subfamily A member 1	Cytoplasm	enzyme
CYP1A2	CYP1A2	cytochrome P450 family 1 subfamily A member 2	Cytoplasm	enzyme
CYP1B1	CYP1B1	cytochrome P450 family 1 subfamily B member 1	Cytoplasm	enzyme
CYP2C19	CYP2C19	cytochrome P450 family 2 subfamily C member 19	Cytoplasm	enzyme	stiripentol
CYP2C8	CYP2C8	cytochrome P450 family 2 subfamily C member 8	Cytoplasm	enzyme
CYP2C9	CYP2C9	cytochrome P450 family 2 subfamily C member 9	Cytoplasm	enzyme
CYP2D6	CYP2D6	cytochrome P450 family 2 subfamily D member 6	Cytoplasm	enzyme	quinidine, dextromethorphan/quinidine
CYP3A4	CYP3A4	cytochrome P450 family 3 subfamily A member 4	Cytoplasm	enzyme	stiripentol, cobicistat, cobicistat/darunavir, cobicistat/elvitegravir/emtricitabine/tenofovir disoproxil, ketoconazole, atazanavir/cobicistat
DAGLB	DAGLB	diacylglycerol lipase beta	Plasma Membrane	enzyme
DAPK1	DAPK1	death associated protein kinase 1	Cytoplasm	kinase
DIRAS1	DIRAS1	DIRAS family GTPase 1	Plasma Membrane	enzyme
DNMT1	DNMT1	DNA methyltransferase 1	Nucleus	enzyme	cladribine/cytarabine/decitabine, 5-azacytidine/sorafenib, 5-azacytidine/decitabine, 4'-thio-2'-deoxycytidine, 5-azacytidine/lenalidomide, 5-azacytidine/cytarabine/decitabine, decitabine, decitabine/imatinib, fluorocyclopentenylcytosine, 5-azacytidine, decitabine/sorafenib
DPP4	DPP4	dipeptidyl peptidase 4	Plasma Membrane	peptidase	INS/sitagliptin, talabostat, saxagliptin, ertugliflozin/sitagliptin, alogliptin/pioglitazone, alogliptin/INS, INS/vildagliptin, linagliptin, sitagliptin, INS/saxagliptin, simvastatin/sitagliptin, alogliptin, DPP-4 inhibitor, dapagliflozin/saxagliptin, begelomab, vildagliptin, empagliflozin/linagliptin
DRD1	DRD1	dopamine receptor D1	Plasma Membrane	G-protein coupled receptor	fenoldopam, ziprasidone, pimozide, pramipexole, prochlorperazine, chloropromazine, asenapine, haloperidol decanoate, chlorprothixene, dopamine, flupenthixol, loxapine, clozapine, acetophenazine, quetiapine, carbidopa/entacapone/levodopa, carbidopa/levodopa/tolcapone, trifluoperazine, apomorphine, fluphenazine decanoate, lisuride, pergolide, mesoridazine, perphenazine, rotigotine, triflupromazine,…
DRD4	DRD4	dopamine receptor D4	Plasma Membrane	G-protein coupled receptor	ziprasidone, pimozide, pramipexole, prochlorperazine, asenapine, haloperidol decanoate, dopamine, loxapine, clozapine, droperidol, carbidopa/entacapone/levodopa, carbidopa/levodopa/tolcapone, trifluoperazine, apomorphine, fluphenazine decanoate, lisuride, pergolide, mesoridazine, perphenazine, rotigotine, paliperidone, levodopa, fluphenazine enanthate, flibanserin, levodopa/pramipexole, ropinirol…
DUSP3	DUSP3	dual specificity phosphatase 3	Cytoplasm	phosphatase
EGFR	EGFR	epidermal growth factor receptor	Plasma Membrane	kinase	hemay020, cetuximab/erlotinib, CK-101, 18F-PEG6-IPQA, bis-tyrphostin, erlotinib/osimertinib, capecitabine/cetuximab/irinotecan, MCLA-158, neratinib, erlotinib, dasatinib/erlotinib, erlotinib/gemcitabine, BPI-15086, SCT200, BIBX 1382BS, ABBV-221, docetaxel/lapatinib, afatinib, afatinib/paclitaxel, cetuximab/vemurafenib, lazertinib, sym013, HLX07, BMS-690514, matuzumab, cetuximab/dabrafenib/trameti…
EGLN1	EGLN1	egl-9 family hypoxia inducible factor 1	Cytoplasm	enzyme
EHMT2	EHMT2	euchromatic histone lysine methyltransferase 2	Nucleus	transcription regulator
EIF4H	EIF4H	eukaryotic translation initiation factor 4H	Cytoplasm	translation regulator
EPHX2	EPHX2	epoxide hydrolase 2	Cytoplasm	enzyme
ERAP1	ERAP1	endoplasmic reticulum aminopeptidase 1	Extracellular Space	peptidase
ESR1	ESR1	estrogen receptor 1	Nucleus	ligand-dependent nuclear receptor	desogestrel, clomiphene, estrone sulfate, progesterone, bazedoxifene, exemestane/fulvestrant/goserelin/letrozole/tamoxifen, SRN-927, CC8490, sulindac/toremifene, synthetic conjugated estrogens, B, esterified estrogens, exemestane/fulvestrant/tamoxifen, exemestane/fulvestrant, MITO-4509, dienestrol, estradiol cypionate/testosterone cypionate, estradiol cypionate/medroxyprogesterone acetate, acolbi…
ESR2	ESR2	estrogen receptor 2	Nucleus	ligand-dependent nuclear receptor	sulindac/tamoxifen, ethinyl estradiol/ethynodiol diacetate, lasofoxifene, raloxifene/sulindac, genistein, diethylstilbestrol, anastrozole/fulvestrant/goserelin/tamoxifen, estradiol valerate, beta-estradiol, anastrozole/fulvestrant/tamoxifen, trilostane, anastrozole/exemestane/fulvestrant/tamoxifen, goserelin/tamoxifen, exemestane/tamoxifen, ethinyl estradiol/norgestimate, 17-alpha-ethinylestradio…
ESRRA	ESRRA	estrogen related receptor alpha	Nucleus	ligand-dependent nuclear receptor
EZH2	EZH2	enhancer of zeste 2 polycomb repressive complex 2 subunit	Nucleus	transcription regulator	SHR2554, GSK2816126, tazemetostat, PF-06821497, CPI-1205, valemetostat
F12	F12	coagulation factor XII	Extracellular Space	peptidase
F2	F2	coagulation factor II, thrombin	Extracellular Space	peptidase	aspirin/bivalirudin, enoxaparin, dabigatran, Fibrinogen, dabigatran etexilate, bivalirudin, lepirudin, ximelagatran, argatroban, ulinastatin, thrombin inhibitor, aspirin/dabigatran etexilate, desirudin, antithrombin alfa
FASN	FASN	fatty acid synthase	Cytoplasm	enzyme	cerulenin, orlistat, 3-V bioscience-2640, TVB-2640
FEN1	FEN1	flap structure-specific endonuclease 1	Nucleus	enzyme
FLT3	FLT3	fms related tyrosine kinase 3	Plasma Membrane	kinase	nintedanib, KW 2449, imatinib/sorafenib, IMC-EB10, gilteritinib, midostaurin, sorafenib, PIM/FLT3 kinase inhibitor SEL24, SB-1317, sorafenib/sulindac/sunitinib, dovitinib, 4G8-SDIEM, imatinib/sunitinib, bevacizumab/sorafenib, dexamethasone/lenalidomide/sorafenib, sunitinib, 5-azacytidine/midostaurin, brigatinib, 5-azacytidine/sorafenib, tandutinib, XL999, quizartinib, ponatinib, MAX-40279, famiti…
FUT7	FUT7	fucosyltransferase 7	Cytoplasm	enzyme
FYN	FYN	FYN proto-oncogene, Src family tyrosine kinase	Plasma Membrane	kinase	dasatinib/nilotinib, dasatinib/erlotinib, JNJ-26483327, dasatinib
GAA	GAA	glucosidase alpha, acid	Cytoplasm	enzyme	acarbose, miglitol
GALK1	GALK1	galactokinase 1	Cytoplasm	kinase
GALR3	GALR3	galanin receptor 3	Plasma Membrane	G-protein coupled receptor
GAPDH	GAPDH	glyceraldehyde-3-phosphate dehydrogenase	Cytoplasm	enzyme
GCK	GCK	glucokinase	Cytoplasm	kinase
GFER	GFER	growth factor, augmenter of liver regeneration	Nucleus	enzyme
GLA	GLA	galactosidase alpha	Cytoplasm	enzyme	migalastat
GLI3	GLI3	GLI family zinc finger 3	Nucleus	transcription regulator
GLO1	GLO1	glyoxalase I	Cytoplasm	enzyme
GLS	GLS	glutaminase	Cytoplasm	enzyme	CB-839
GMNN	GMNN	geminin DNA replication inhibitor	Nucleus	transcription regulator
GNAI1	GNAI1	G protein subunit alpha i1	Plasma Membrane	enzyme
GPR35	GPR35	G protein-coupled receptor 35	Plasma Membrane	G-protein coupled receptor
GPR55	GPR55	G protein-coupled receptor 55	Plasma Membrane	G-protein coupled receptor
GSK3A	GSK3A	glycogen synthase kinase 3 alpha	Nucleus	kinase
GSK3B	GSK3B	glycogen synthase kinase 3 beta	Nucleus	kinase	glycogen synthase kinase-3beta inhibitor, enzastaurin
GSTO1	GSTO1	glutathione S-transferase omega 1	Cytoplasm	enzyme
HDAC9	HDAC9	histone deacetylase 9	Nucleus	transcription regulator	tributyrin, belinostat, pyroxamide
HIF1A	HIF1A	hypoxia inducible factor 1 subunit alpha	Nucleus	transcription regulator	EZN 2968, PX 478
HIF1AN	HIF1AN	hypoxia inducible factor 1 subunit alpha inhibitor	Nucleus	enzyme
HKDC1	HKDC1	hexokinase domain containing 1	Cytoplasm	kinase
HPGD	HPGD	15-hydroxyprostaglandin dehydrogenase	Cytoplasm	enzyme	glycyrrhetinic acid
HSD17B10	HSD17B10	hydroxysteroid 17-beta dehydrogenase 10	Cytoplasm	enzyme
HSD17B2	HSD17B2	hydroxysteroid 17-beta dehydrogenase 2	Cytoplasm	enzyme
HSF1	HSF1	heat shock transcription factor 1	Nucleus	transcription regulator
HSP90AA1	HSP90AA1	heat shock protein 90 alpha family class A member 1	Cytoplasm	enzyme	luminespib, cisplatin, retaspimycin, alvespimycin, TAS-116
HSP90AB1	HSP90AB1	heat shock protein 90 alpha family class B member 1	Cytoplasm	enzyme	cisplatin, retaspimycin, alvespimycin, TAS-116
HSPB1	HSPB1	heat shock protein family B (small) member 1	Cytoplasm	other
HTT	HTT	huntingtin	Cytoplasm	transcription regulator
IFNG	IFNG	interferon gamma	Extracellular Space	cytokine	emapalumab
IGF1R	IGF1R	insulin like growth factor 1 receptor	Plasma Membrane	transmembrane receptor	IGF-1R inhibitor, PL225B, IGF-methotrexate conjugate, cixutumumab, AVE1642, linsitinib, dalotuzumab, brigatinib, picropodophyllin, [225Ac]-FPI-1434, MM-141, BMS-754807, ganitumab, KW-2450, ceritinib, [111In]-FPI-1547, XL228, BIIB022, [I-124]-CPD-1028, IGF1
IL1B	IL1B	interleukin 1 beta	Extracellular Space	cytokine	canakinumab/methotrexate, gevokizumab, canakinumab/INS, gallium nitrate, canakinumab, canakinumab/colchicine
KAT2A	KAT2A	lysine acetyltransferase 2A	Cytoplasm	enzyme
KCNK3	KCNK3	potassium two pore domain channel subfamily K member 3	Plasma Membrane	ion channel	doxapram, halothane, amiodarone, nicorandil
KDM4A	KDM4A	lysine demethylase 4A	Nucleus	transcription regulator
KDM4E	KDM4E	lysine demethylase 4E	Nucleus	enzyme
KDR	KDR	kinase insert domain receptor	Plasma Membrane	kinase	CHIR-265, midostaurin, sorafenib/sulindac/sunitinib, apatinib, brivanib, imatinib/sunitinib, bevacizumab/sorafenib, tanibirumab, axitinib, motesanib, 5-azacytidine/sorafenib, tesevatinib, pazopanib, XL999, JI 101, PF 00337210, famitinib, SAR103168, telatinib, brivanib alaninate, henatinib, VEGFR2 inhibitor, pegdinetanib, rebastinib, orantinib, sulfatinib, vatalanib, XL820, BMS-690514, glesatinib,…
KMT2A	KMT2A	lysine methyltransferase 2A	Nucleus	transcription regulator
L3MBTL1	L3MBTL1	L3MBTL histone methyl-lysine binding protein 1	Nucleus	other
LCK	LCK	LCK proto-oncogene, Src family tyrosine kinase	Cytoplasm	kinase	dacomitinib, pazopanib, crizotinib/pazopanib, docetaxel/nintedanib, lapatinib/pazopanib, dasatinib/nilotinib, dasatinib/erlotinib, nintedanib, JNJ-26483327, dasatinib
MAOA	MAOA	monoamine oxidase A	Cytoplasm	enzyme	fenfluramine/phentermine, moclobemide, methamphetamine, isocarboxazid, CX-1370, benzphetamine, phentermine/topiramate, N-(2-indanyl)glycinamide, iproniazid, phentermine, tranylcypromine, procainamide, MAO-A inhibitor, ladostigil, phenelzine, dextroamphetamine
MAP3K5	MAP3K5	mitogen-activated protein kinase kinase kinase 5	Cytoplasm	kinase	selonsertib
MAP4K2	MAP4K2	mitogen-activated protein kinase kinase kinase kinase 2	Cytoplasm	kinase
MAPK1	MAPK1	mitogen-activated protein kinase 1	Cytoplasm	kinase	LTT462, pexmetinib, ulixertinib, LY3214996, ASN007, binimetinib, ASTX029, KO-947, LY-3007113, MAP kinase1 inhibitor
MAPT	MAPT	microtubule associated protein tau	Plasma Membrane	other
MCL1	MCL1	MCL1 apoptosis regulator, BCL2 family member	Cytoplasm	transporter	AMG 397, AMG 176, MIK665
MDM2	MDM2	MDM2 proto-oncogene	Nucleus	transcription regulator	ASTX295, MK-8242, RO6839921, APG-115, CGM097, HDM201, idasanutlin, milademetan, BI 907828, AMG-232, ALRN-6924, RO-5045337, KRT-232, MI-773, serdemetan
MDM4	MDM4	MDM4 regulator of p53	Nucleus	transcription regulator	ALRN-6924
MET	MET	MET proto-oncogene, receptor tyrosine kinase	Plasma Membrane	kinase	EMD 1204831, volitinib, bozitinib, onartuzumab, LY3164530, ARGX-111, glumetinib, OMO-1, AL2846, MK2461, EMI-137, cabozantinib/erlotinib, crizotinib, tivantinib, ABT-700, JNJ-38877605, AMG 208, EMB-01, amuvatinib, c-MET inhibitor, LY2875358, SAR125844, crizotinib/vemurafenib, cabozantinib/nivolumab, merestinib, foretinib, glesatinib, SAIT301, crizotinib/prednisolone, MK8033, altiratinib, YYB101, P…
MITF	MITF	melanocyte inducing transcription factor	Nucleus	transcription regulator
MMP1	MMP1	matrix metallopeptidase 1	Extracellular Space	peptidase	rebimastat, marimastat
MMP12	MMP12	matrix metallopeptidase 12	Extracellular Space	peptidase	marimastat
MMP13	MMP13	matrix metallopeptidase 13	Extracellular Space	peptidase	prinomastat, marimastat
MMP2	MMP2	matrix metallopeptidase 2	Extracellular Space	peptidase	prinomastat, rebimastat, marimastat, MMP2 MMP9 inhibitor
MMP3	MMP3	matrix metallopeptidase 3	Extracellular Space	peptidase	marimastat
MMP9	MMP9	matrix metallopeptidase 9	Extracellular Space	peptidase	glucosamine, prinomastat, GS-5745, rebimastat, marimastat, MMP2 MMP9 inhibitor
MPHOSPH8	MPHOSPH8	M-phase phosphoprotein 8	Nucleus	transcription regulator
MPI	MPI	mannose phosphate isomerase	Cytoplasm	enzyme
MPO	MPO	myeloperoxidase	Cytoplasm	enzyme	AZD4831
MTOR	MTOR	mechanistic target of rapamycin kinase	Nucleus	kinase	everolimus/fulvestrant, apitolisib, PF-4691502, AZD8055, CC-223, PKI-179, dactolisib, samotolisib, everolimus/letrozole, everolimus/gefitinib, everolimus/prednisone, ABI-009, methotrexate/sirolimus/tacrolimus, prednisone/tacrolimus, methylprednisolone/tacrolimus, cyclosporine A/sirolimus/tacrolimus, PWT33597, mTOR inhibitor, everolimus/sorafenib, everolimus, bimiralisib, pimecrolimus, P7170, tems…
NEK2	NEK2	NIMA related kinase 2	Cytoplasm	kinase
NEK6	NEK6	NIMA related kinase 6	Nucleus	kinase
NFE2L2	NFE2L2	nuclear factor, erythroid 2 like 2	Nucleus	transcription regulator	RTA 408
NFKB1	NFKB1	nuclear factor kappa B subunit 1	Nucleus	transcription regulator	triflusal, bortezomib/dexamethasone/thalidomide, dexamethasone/thalidomide, thalidomide, rituximab/thalidomide, prednisone/thalidomide, bortezomib/thalidomide
NFKB2	NFKB2	nuclear factor kappa B subunit 2	Nucleus	transcription regulator
NLRP3	NLRP3	NLR family pyrin domain containing 3	Cytoplasm	other	BMS-986299
NOD1	NOD1	nucleotide binding oligomerization domain containing 1	Cytoplasm	other
NOD2	NOD2	nucleotide binding oligomerization domain containing 2	Cytoplasm	other
NOX4	NOX4	NADPH oxidase 4	Cytoplasm	enzyme	imipramine blue
NPC1	NPC1	NPC intracellular cholesterol transporter 1	Cytoplasm	transporter
NPSR1	NPSR1	neuropeptide S receptor 1	Plasma Membrane	G-protein coupled receptor
NR1I2	NR1I2	nuclear receptor subfamily 1 group I member 2	Nucleus	ligand-dependent nuclear receptor
NR1I3	NR1I3	nuclear receptor subfamily 1 group I member 3	Nucleus	ligand-dependent nuclear receptor
NR2E3	NR2E3	nuclear receptor subfamily 2 group E member 3	Nucleus	ligand-dependent nuclear receptor
NR3C1	NR3C1	nuclear receptor subfamily 3 group C member 1	Nucleus	ligand-dependent nuclear receptor	dexamethasone/netupitant/palonosetron, bevacizumab/docetaxel/prednisone/thalidomide/zoledronic acid, beclomethasone, prednisone/thalidomide, methylprednisolone, aprepitant/dexamethasone/palonosetron, methylprednisolone/mycophenolate mofetil, carfilzomib/dexamethasone/rituximab, alclometasone, prednisone/tacrolimus, cimetidine/dexamethasone/diphenhydramine, miconazole, CORT125281, ciclesonide, bet…
NTSR1	NTSR1	neurotensin receptor 1	Plasma Membrane	G-protein coupled receptor	contulakin-G, 177Lu-3BP-227, meclinertant
NUAK1	NUAK1	NUAK family kinase 1	Nucleus	kinase
PABPC1	PABPC1	poly(A) binding protein cytoplasmic 1	Cytoplasm	translation regulator
PAFAH1B2	PAFAH1B2	platelet activating factor acetylhydrolase 1b catalytic subunit 2	Cytoplasm	enzyme
PAFAH1B3	PAFAH1B3	platelet activating factor acetylhydrolase 1b catalytic subunit 3	Cytoplasm	enzyme
PAFAH2	PAFAH2	platelet activating factor acetylhydrolase 2	Cytoplasm	enzyme
PGD	PGD	phosphogluconate dehydrogenase	Cytoplasm	enzyme
PGR	PGR	progesterone receptor	Nucleus	ligand-dependent nuclear receptor	levonorgestrel, dydrogesterone, norethindrone, ethinyl estradiol/norgestrel, ulipristal acetate, drospirenone, ethinyl estradiol/norgestimate, megestrol acetate/tamoxifen, asoprisnil, beta-estradiol/progesterone, ulipristal, ethynodiol diacetate, dienogest, danazol, estradiol/norethindrone acetate, fluorine F 18 fluoro furanyl norprogesterone, norelgestromin, desogestrel, leuprolide acetate/noret…
PIK3CA	PIK3CA	phosphatidylinositol-4,5-bisphosphate 3-kinase catalytic subunit alpha	Cytoplasm	kinase	PWT33597, AZD8835, taselisib, bimiralisib, alpelisib, serabelisib, PKI-179, dactolisib, BAY1082439, pilaralisib, PX-866, SF 1126, pictilisib, buparlisib, alpelisib/trastuzumab emtansine, GDC-0077
PIK3CG	PIK3CG	phosphatidylinositol-4,5-bisphosphate 3-kinase catalytic subunit gamma	Cytoplasm	kinase	PX-866, SF 1126, pictilisib, bimiralisib, buparlisib, PI3Kg inhibitor, dactolisib, tenalisib, pilaralisib
PIK3R1	PIK3R1	phosphoinositide-3-kinase regulatory subunit 1	Cytoplasm	kinase
PIM1	PIM1	Pim-1 proto-oncogene, serine/threonine kinase	Cytoplasm	kinase	SGI 1776, PIM/FLT3 kinase inhibitor SEL24, LGH447, AZD-1208
PIM2	PIM2	Pim-2 proto-oncogene, serine/threonine kinase	Nucleus	kinase	SGI 1776, PIM/FLT3 kinase inhibitor SEL24, LGH447, AZD-1208
PIP4K2A	PIP4K2A	phosphatidylinositol-5-phosphate 4-kinase type 2 alpha	Cytoplasm	kinase
PKM	PKM	pyruvate kinase M1/2	Cytoplasm	kinase	CAP-232
PKN1	PKN1	protein kinase N1	Cytoplasm	kinase
PLA2G1B	PLA2G1B	phospholipase A2 group IB	Extracellular Space	enzyme	niflumic acid
PLA2G7	PLA2G7	phospholipase A2 group VII	Extracellular Space	enzyme	darapladib
PLAU	PLAU	plasminogen activator, urokinase	Extracellular Space	peptidase
PLEC	PLEC	plectin	Cytoplasm	other
PLK1	PLK1	polo like kinase 1	Nucleus	kinase	lipid encapsulated anti-PLK1 siRNA TKM-080301, onvansertib, GSK461364, TAK-960, MK1496, rigosertib, volasertib, BI 2536
POLB	POLB	DNA polymerase beta	Nucleus	enzyme	lamivudine/stavudine, entecavir, cladribine/cytarabine/filgrastim/idarubicin/plerixafor, 5-azacytidine/cytarabine/decitabine, cytarabine/fludarabine phosphate, cytarabine/imatinib/methotrexate, cytarabine/idarubicin, cytarabine/IFNA2B, cladribine/cytarabine/filgrastim/idarubicin, cytarabine/etoposide/mitoxantrone, cytarabine/daunorubicin, clofarabine/cyclophosphamide/etoposide, vidarabine, cytara…
POLH	POLH	DNA polymerase eta	Nucleus	enzyme
POLI	POLI	DNA polymerase iota	Nucleus	enzyme
POLK	POLK	DNA polymerase kappa	Nucleus	enzyme
PON1	PON1	paraoxonase 1	Extracellular Space	phosphatase
PREP	PREP	prolyl endopeptidase	Cytoplasm	peptidase	Z 321
PRSS1	PRSS1	serine protease 1	Cytoplasm	peptidase
PRSS2	PRSS2	serine protease 2	Extracellular Space	peptidase
PRSS3	PRSS3	serine protease 3	Extracellular Space	peptidase
PSMB5	PSMB5	proteasome subunit beta 5	Cytoplasm	peptidase	bortezomib/dexamethasone/rituximab, bortezomib/thalidomide, ixazomib citrate, bortezomib/cladribine/rituximab, bortezomib/dexamethasone/pomalidomide, bortezomib/doxorubicin, bortezomib/dexamethasone/thalidomide, bortezomib/paclitaxel, bortezomib/fulvestrant, bortezomib/rituximab, bortezomib/sorafenib, carfilzomib, bortezomib/lenalidomide, carfilzomib/dexamethasone/lenalidomide, bortezomib/dexamet…
PTGS2	PTGS2	prostaglandin-endoperoxide synthase 2	Cytoplasm	enzyme	aspirin/rivaroxaban/ticlopidine, phenacetin, balsalazide, sorafenib/sulindac/sunitinib, acetaminophen/hydrocodone, aspirin/dabigatran etexilate, acetaminophen/caffeine/dihydrocodeine, diclofenac/omeprazole, acetaminophen/butalbital/caffeine/codeine, diphenhydramine/ibuprofen, chlorpheniramine/ibuprofen/pseudoephedrine, aspirin/hydrocodone, GW406381X, licofelone, aspirin/oxycodone, celecoxib, icos…
PTK2	PTK2	protein tyrosine kinase 2	Cytoplasm	kinase	CT-707, lorlatinib, BI 853520, repotrectinib
PTPN1	PTPN1	protein tyrosine phosphatase non-receptor type 1	Cytoplasm	phosphatase	protein tyrosine phosphatase 1B inhibitor, trodusquemine
PTPN11	PTPN11	protein tyrosine phosphatase non-receptor type 11	Cytoplasm	phosphatase	TNO155, RMC-4630, JAB-3068
PTPN22	PTPN22	protein tyrosine phosphatase non-receptor type 22	Cytoplasm	phosphatase
PTPN6	PTPN6	protein tyrosine phosphatase non-receptor type 6	Cytoplasm	phosphatase	SC-43
PYGL	PYGL	glycogen phosphorylase L	Cytoplasm	enzyme
RAB9A	RAB9A	RAB9A, member RAS oncogene family	Cytoplasm	enzyme
RAPGEF3	RAPGEF3	Rap guanine nucleotide exchange factor 3	Nucleus	other
RECQL	RECQL	RecQ like helicase	Nucleus	enzyme
RELA	RELA	RELA proto-oncogene, NF-kB subunit	Nucleus	transcription regulator	NF-kappaB decoy
RGS12	RGS12	regulator of G protein signaling 12	Nucleus	enzyme
RNASEH1	RNASEH1	ribonuclease H1	Nucleus	enzyme
RORC	RORC	RAR related orphan receptor C	Nucleus	ligand-dependent nuclear receptor	ROR gamma t inhibitor, LYC-55716, AZD0284
RXRA	RXRA	retinoid X receptor alpha	Nucleus	ligand-dependent nuclear receptor	daunorubicin/tretinoin, alitretinoin, acitretin, bexarotene, doxorubicin/tretinoin, theophylline/tretinoin/valproic acid, etretinate, idarubicin/tretinoin, tretinoin
SAE1	SAE1	SUMO1 activating enzyme subunit 1	Cytoplasm	enzyme
SENP6	SENP6	SUMO specific peptidase 6	Cytoplasm	peptidase
SENP7	SENP7	SUMO specific peptidase 7	Nucleus	peptidase
SENP8	SENP8	SUMO peptidase family member, NEDD8 specific	Cytoplasm	peptidase
SIRT1	SIRT1	sirtuin 1	Nucleus	transcription regulator
SLK	SLK	STE20 like kinase	Nucleus	kinase
SMAD2	SMAD2	SMAD family member 2	Nucleus	transcription regulator
SMAD3	SMAD3	SMAD family member 3	Nucleus	transcription regulator
SNCA	SNCA	synuclein alpha	Cytoplasm	enzyme
SORD	SORD	sorbitol dehydrogenase	Cytoplasm	enzyme
SRC	SRC	SRC proto-oncogene, non-receptor tyrosine kinase	Cytoplasm	kinase	XL999, docetaxel/nintedanib, dasatinib/nilotinib, dasatinib/erlotinib, KX-01, AZD0424, AZM-475271, bosutinib/hydroxyurea/ponatinib, saracatinib, nintedanib, repotrectinib, pexmetinib, bosutinib, dasatinib
STAT1	STAT1	signal transducer and activator of transcription 1	Nucleus	transcription regulator
STAT3	STAT3	signal transducer and activator of transcription 3	Nucleus	transcription regulator	danvatirsen, OPB-31121, OPB-51602, TTI-101, STAT3 inhibitor XIII, golotimod, STAT3 inhibitor
STK16	STK16	serine/threonine kinase 16	Cytoplasm	kinase
STK33	STK33	serine/threonine kinase 33	Cytoplasm	kinase
SYK	SYK	spleen associated tyrosine kinase	Cytoplasm	kinase	cerdulatinib, fostamatinib, HMPL-523, GSK2646264, R-348, entospletinib, lanraplenib, TAK-659
TDP1	TDP1	tyrosyl-DNA phosphodiesterase 1	Nucleus	enzyme
TERT	TERT	telomerase reverse transcriptase	Nucleus	enzyme	imetelstat, telomerase inhibitor
THPO	THPO	thrombopoietin	Extracellular Space	cytokine
THRB	THRB	thyroid hormone receptor beta	Nucleus	ligand-dependent nuclear receptor	dextrothyroxine, amiodarone, levothyroxine/l-triiodothyronine, denosumab/levothyroxine, L-triiodothyronine, 3,5-diiodothyropropionic acid, levothyroxine
TLR9	TLR9	toll like receptor 9	Plasma Membrane	transmembrane receptor	AST-008, MGN1703, ISS-1018, CPG 10104, agatolimod, DV281, IMO-2125, GNKG168, DUK-CPG-001, hydroxychloroquine, SD-101, HYB-2055
TNFRSF10B	TNFRSF10B	TNF receptor superfamily member 10b	Plasma Membrane	transmembrane receptor	dulanermin, DS-8273a, RO6874813, drozitumab, conatumumab, GEN1029, tigatuzumab
TOP1	TOP1	DNA topoisomerase I	Nucleus	enzyme	cyclophosphamide/topotecan/vincristine, topoisomerase I inhibitor, bevacizumab/topotecan, aflibercept/irinotecan, bevacizumab/capecitabine/irinotecan, simmitecan, paclitaxel/topotecan, irinotecan, ifosfamide/topotecan, bevacizumab/irinotecan/oxaliplatin, SN-38, bevacizumab/paclitaxel/topotecan, T 0128, bevacizumab/irinotecan, belotecan, 5-fluorouracil/irinotecan/oxaliplatin, capecitabine/cetuxima…
TOP2A	TOP2A	DNA topoisomerase II alpha	Nucleus	enzyme	bortezomib/doxorubicin, daunorubicin/tretinoin, clofarabine/filgrastim/idarubicin, idarubicin, chlorambucil/epirubicin, cladribine/cytarabine/filgrastim/idarubicin/plerixafor, cyclophosphamide/epirubicin/5-fluorouracil/paclitaxel, fleroxacin, cisplatin/doxorubicin/methotrexate, cytarabine/idarubicin, chlorambucil/mitoxantrone/prednisone/rituximab, cladribine/cytarabine/filgrastim/idarubicin, AQ4N…
TP53	TP53	tumor protein p53	Nucleus	transcription regulator	BI 907828, kevetrin, cenersen, azurin 50-77, ALT-801, APR-246, COTI-2, CGM097
TPMT	TPMT	thiopurine S-methyltransferase	Cytoplasm	enzyme	olsalazine
TSHR	TSHR	thyroid stimulating hormone receptor	Plasma Membrane	G-protein coupled receptor	ORG 41841
TTR	TTR	transthyretin	Extracellular Space	transporter	tafamidis, inotersen, anti-transthyretin siRNA ALN-TTR02, AG10, 4'-iodo-4'-deoxydoxorubicin, IONIS-TTR Rx
UBA2	UBA2	ubiquitin like modifier activating enzyme 2	Cytoplasm	enzyme
UBE2I	UBE2I	ubiquitin conjugating enzyme E2 I	Nucleus	enzyme
UCHL5	UCHL5	ubiquitin C-terminal hydrolase L5	Cytoplasm	peptidase	VLX1570
USP1	USP1	ubiquitin specific peptidase 1	Cytoplasm	peptidase
USP2	USP2	ubiquitin specific peptidase 2	Cytoplasm	peptidase
VDR	VDR	vitamin D receptor	Nucleus	transcription regulator	cholecalciferol, alendronate/cholecalciferol, calcitriol, seocalcitol, 2-(3-hydroxypropoxy)calcitriol, doxercalciferol, calcifediol, paricalcitol, alfacalcidol, ILX-23-7553, inecalcitol, ergocalciferol, calcium carbonate/cholecalciferol, 1,25-dihydroxyergocalciferol, calcipotriene, betamethasone dipropionate/calcipotriene
XDH	XDH	xanthine dehydrogenase	Cytoplasm	enzyme	xanthine oxidase inhibitor, allopurinol/lesinurad, allopurinol/colchicine, oxypurinol, allopurinol, febuxostat
YES1	YES1	YES proto-oncogene 1, Src family tyrosine kinase	Cytoplasm	kinase	cytarabine/dasatinib/dexamethasone/methotrexate, dasatinib/nilotinib, dasatinib/prednisone, dasatinib/erlotinib, dasatinib/dexamethasone, JNJ-26483327, dasatinib
YWHAB	YWHAB	tyrosine 3-monooxygenase/tryptophan 5-monooxygenase activation protein beta	Cytoplasm	other
