## Supplemental Table 2 for "Elucidating Direct Kinase Targets of Compound Danshen Dropping Pills Employing Archived Data and Prediction Models"

### Sheet: Sheet1
Gene names (primary )	Symbol	Entrez Gene Name	Location	Type(s)	Drug(s)
ABCB1	ABCB1	ATP binding cassette subfamily B member 1	Plasma Membrane	transporter	OC 144-093, dofequidar, valspodar, eicosapentenoic acid, tariquidar, HM-30181
ABCC1	ABCC1	ATP binding cassette subfamily C member 1	Plasma Membrane	transporter	sulfinpyrazone
ABCG2	ABCG2	ATP binding cassette subfamily G member 2 (Junior blood group)	Plasma Membrane	transporter
ABL1	ABL1	ABL proto-oncogene 1, non-receptor tyrosine kinase	Nucleus	kinase	HQP1351, imatinib/nilotinib, temozolomide, dexamethasone/imatinib, bosutinib/hydroxyurea/ponatinib, bosutinib, cyclophosphamide/daunorubicin/imatinib/prednisone/vincristine, regorafenib, etoposide/imatinib/mitoxantrone, SKLB1028, cyclophosphamide/daunorubicin/imatinib/prednisolone/vincristine, cytarabine/etoposide/imatinib/mitoxantrone, dasatinib/nilotinib, ponatinib, imatinib, nilotinib, cytarab…
ACHE	ACHE	acetylcholinesterase (Cartwright blood group)	Plasma Membrane	enzyme	donepezil/memantine, galanthamine, terestigmine, pralidoxime, donepezil/mefloquine, echothiophate, caracemide, isoflurophate, ladostigil, ZT-1, atropine/edrophonium, atropine/pralidoxime, acetylcholinesterase inhibitor, thiamine, gallamine triethiodide, ambenonium, huperzine A, pyridostigmine, edrophonium, donepezil, BW 284 C 51, physostigmine, rivastigmine, demecarium, tacrine, 2,3 butanedione m…
ACP1	ACP1	acid phosphatase 1	Cytoplasm	phosphatase
ACVR1	ACVR1	activin A receptor type 1	Plasma Membrane	kinase
ADORA2A	ADORA2A	adenosine A2a receptor	Plasma Membrane	G-protein coupled receptor	acetaminophen/butalbital/caffeine, aspirin/butalbital/caffeine/codeine, theophylline/tretinoin/valproic acid, istradefylline, dyphylline, caffeine/ergotamine, adenosine, PBF-509, AZD4635, caffeine, pentoxifylline, aspirin/caffeine/propoxyphene, aspirin/caffeine/orphenadrine, theophylline, regadenoson, acetaminophen/caffeine/dihydrocodeine, aspirin/butalbital/caffeine, clofarabine, ciforadenant, a…
ADORA3	ADORA3	adenosine A3 receptor	Plasma Membrane	G-protein coupled receptor	caffeine, clofarabine, aminothiadiazole, theophylline, theophylline/tretinoin/valproic acid, dyphylline, CF102, adenosine
ADRA2B	ADRA2B	adrenoceptor alpha 2B	Plasma Membrane	G-protein coupled receptor	dexefaroxan, apraclonidine, methamphetamine, epinephrine/lidocaine, chlorothiazide/methyldopa, azatadine/pseudoephedrine, quinidine, dihydroergotamine, guanethidine, propafenone, tolazoline, brompheniramine/codeine/phenylpropanolamine, loratadine/pseudoephedrine, chlorpheniramine/ibuprofen/pseudoephedrine, brimonidine, dipivefrin, dexmedetomidine, apomorphine, tizanidine, guanadrel, polythiazide/…
AHR	AHR	aryl hydrocarbon receptor	Nucleus	ligand-dependent nuclear receptor
AKR1B1	AKR1B1	aldo-keto reductase family 1 member B	Cytoplasm	enzyme	sorbinil
AKR1B10	AKR1B10	aldo-keto reductase family 1 member B10	Cytoplasm	enzyme
AKR1C2	AKR1C1/AKR1C2	aldo-keto reductase family 1 member C2	Cytoplasm	enzyme
AKR1C3	AKR1C3	aldo-keto reductase family 1 member C3	Cytoplasm	enzyme	ASP9521
AKR1C4	AKR1C4	aldo-keto reductase family 1 member C4	Cytoplasm	enzyme
AKT3	AKT3	AKT serine/threonine kinase 3	Cytoplasm	kinase	triciribine, triciribine phosphate, enzastaurin, GSK690693
ALDH1A1	ALDH1A1	aldehyde dehydrogenase 1 family member A1	Cytoplasm	enzyme	disulfiram, chlorpropamide
ALDH2	ALDH2	aldehyde dehydrogenase 2 family member	Cytoplasm	enzyme	disulfiram, chlorpropamide, disulfiram/gemcitabine, ANS-6637
ALK	ALK	ALK receptor tyrosine kinase	Plasma Membrane	kinase	gilteritinib, belizatinib, crizotinib/vemurafenib, ensartinib, alkotinib, WX-0593, crizotinib/prednisolone, brigatinib, CEP-37440, ASP3026, crizotinib/erlotinib, crizotinib/pazopanib, ALK inhibitor, PLB1003, ceritinib, crizotinib/gefitinib, CT-707, lorlatinib, alectinib, entrectinib, crizotinib/gemcitabine, crizotinib, repotrectinib
ALOX12	ALOX12	arachidonate 12-lipoxygenase, 12S type	Cytoplasm	enzyme	balsalazide, masoprocol, mesalamine, sulfasalazine
ALOX15	ALOX15	arachidonate 15-lipoxygenase	Cytoplasm	enzyme
ALOX5	ALOX5	arachidonate 5-lipoxygenase	Cytoplasm	enzyme	diclofenac/omeprazole, diethylcarbamazine, benoxaprofen, balsalazide, diclofenac/misoprostol, ebselen, diclofenac, masoprocol, meclofenamic acid, mesalamine, nordihydroguaiaretic acid, TA 270, sulfasalazine, zileuton
ALPG	ALPG	alkaline phosphatase, germ cell	Plasma Membrane	phosphatase
ALPI	ALPI	alkaline phosphatase, intestinal	Plasma Membrane	phosphatase
ALPL	ALPL	alkaline phosphatase, biomineralization associated	Plasma Membrane	phosphatase
AOX1	AOX1	aldehyde oxidase 1	Cytoplasm	enzyme
APAF1	APAF1	apoptotic peptidase activating factor 1	Cytoplasm	other
APEX1	APEX1	apurinic/apyrimidinic endodeoxyribonuclease 1	Nucleus	enzyme	E 3330, lucanthone
APOBEC3A	APOBEC3A	apolipoprotein B mRNA editing enzyme catalytic subunit 3A	Cytoplasm	enzyme
APP	APP	amyloid beta precursor protein	Plasma Membrane	other	florbetaben F, florbetapir F18, bapineuzumab
AR	AR	androgen receptor	Nucleus	ligand-dependent nuclear receptor	galeterone, nandrolone phenpropionate, cyproterone acetate/ethinyl estradiol, testosterone propionate, testosterone cypionate, EPI-506, drospirenone, methyltestosterone, TRC253, AZD3514, bicalutamide/goserelin, apalutamide, fluoxymesterone/tamoxifen, ostarine, danazol, GSK2881078, testosterone enanthate, darolutamide, fluoxymesterone, flutamide, testolone, oxymetholone, bicalutamide, bicalutamide…
ATG4B	ATG4B	autophagy related 4B cysteine peptidase	Cytoplasm	peptidase
ATM	ATM	ATM serine/threonine kinase	Nucleus	kinase	AZD1390, AZD0156
AURKA	AURKA	aurora kinase A	Nucleus	kinase	ilorasertib, MK 5108, SNS 314, AT-9283, alisertib, MLN8054, TTP607, CYC 116, TAS-119, tozasertib, AMG 900, danusertib
AXL	AXL	AXL receptor tyrosine kinase	Plasma Membrane	kinase	gilteritinib, cabozantinib/nivolumab, INCB081776, bosutinib, cabozantinib, DS-1205c, humax-AXL-ADC, BPI-9016M, cabozantinib/erlotinib, ningetinib, ONO-7475, TP-0903, sitravatinib, bemcentinib, BA3011
BAZ2A	BAZ2A	bromodomain adjacent to zinc finger domain 2A	Nucleus	transcription regulator
BAZ2B	BAZ2B	bromodomain adjacent to zinc finger domain 2B	Extracellular Space	other
BCL2	BCL2	BCL2 apoptosis regulator	Cytoplasm	transporter	lapatinib/paclitaxel, paclitaxel/pertuzumab/trastuzumab, venetoclax, bortezomib/paclitaxel, gemcitabine/paclitaxel, APG-1252, decitabine/venetoclax, rituximab/venetoclax, chelerythrine, doxorubicin/paclitaxel, doxorubicin/lapatinib/paclitaxel/trastuzumab, afatinib/paclitaxel, BCL-2 blocker, paclitaxel/rituximab, paclitaxel/ramucirumab, rasagiline, 5-azacytidine/venetoclax, paclitaxel/trastuzumab,…
BCL2L1	BCL2L1	BCL2 like 1	Cytoplasm	other
BLK	BLK	BLK proto-oncogene, Src family tyrosine kinase	Cytoplasm	kinase	afatinib/osimertinib, gefitinib/osimertinib, erlotinib/osimertinib, osimertinib
BLM	BLM	BLM RecQ like helicase	Nucleus	enzyme
BRCA1	BRCA1	BRCA1 DNA repair associated	Nucleus	transcription regulator
BRSK1	BRSK1	BR serine/threonine kinase 1	Cytoplasm	kinase
C1R	C1R	complement C1r	Extracellular Space	peptidase	SERPING1
CA1	CA1	carbonic anhydrase 1	Cytoplasm	enzyme	benzthiazide, ethoxyzolamide, brimonidine/brinzolamide, dorzolamide, diazoxide, dichlorphenamide, methazolamide, hydrochlorothiazide, sulfacetamide, dorzolamide/timolol, brinzolamide, topiramate, chlorothiazide/reserpine, chlorothiazide, chlorthalidone, acetazolamide, quinethazone, trichloromethiazide
CA12	CA12	carbonic anhydrase 12	Plasma Membrane	enzyme	hydrochlorothiazide, trichloromethiazide, sulfacetamide, benzthiazide, topiramate, chlorothiazide, chlorthalidone, acetazolamide, methazolamide
CA13	CA13	carbonic anhydrase 13	Cytoplasm	enzyme	hydrochlorothiazide, trichloromethiazide, sulfacetamide, benzthiazide, topiramate, chlorothiazide, chlorthalidone, acetazolamide, methazolamide
CA14	CA14	carbonic anhydrase 14	Plasma Membrane	enzyme	hydrochlorothiazide, trichloromethiazide, sulfacetamide, benzthiazide, topiramate, chlorothiazide, chlorthalidone, acetazolamide, methazolamide
CA2	CA2	carbonic anhydrase 2	Cytoplasm	enzyme	benzthiazide, ethoxyzolamide, brimonidine/brinzolamide, dorzolamide, diazoxide, dichlorphenamide, methazolamide, hydrochlorothiazide, phentermine/topiramate, sulfacetamide, dorzolamide/timolol, brinzolamide, topiramate, chlorothiazide/reserpine, chlorothiazide, chlorthalidone, acetazolamide, quinethazone, trichloromethiazide
CA3	CA3	carbonic anhydrase 3	Cytoplasm	enzyme	hydrochlorothiazide, trichloromethiazide, sulfacetamide, benzthiazide, topiramate, chlorothiazide, chlorthalidone, acetazolamide, methazolamide
CA4	CA4	carbonic anhydrase 4	Plasma Membrane	enzyme	chlorthalidone, acetazolamide, methazolamide, hydrochlorothiazide, trichloromethiazide, phentermine/topiramate, sulfacetamide, benzthiazide, ethoxyzolamide, topiramate, chlorothiazide/reserpine, chlorothiazide, dichlorphenamide
CA5A	CA5A	carbonic anhydrase 5A	Cytoplasm	enzyme	hydrochlorothiazide, trichloromethiazide, sulfacetamide, benzthiazide, topiramate, chlorothiazide, chlorthalidone, acetazolamide, methazolamide
CA5B	CA5B	carbonic anhydrase 5B	Cytoplasm	enzyme	hydrochlorothiazide, trichloromethiazide, sulfacetamide, benzthiazide, topiramate, chlorothiazide, chlorthalidone, acetazolamide, methazolamide
CA6	CA6	carbonic anhydrase 6	Extracellular Space	enzyme	hydrochlorothiazide, trichloromethiazide, sulfacetamide, benzthiazide, topiramate, chlorothiazide, SAR566658, chlorthalidone, acetazolamide, methazolamide
CA7	CA7	carbonic anhydrase 7	Cytoplasm	enzyme	hydrochlorothiazide, trichloromethiazide, sulfacetamide, benzthiazide, ethoxyzolamide, topiramate, chlorothiazide, dichlorphenamide, chlorthalidone, acetazolamide, methazolamide
CA9	CA9	carbonic anhydrase 9	Nucleus	enzyme	benzthiazide, I 131 chimeric G250, methazolamide, hydrochlorothiazide, lutetium Lu-177 girentuximab, DTP348, sulfacetamide, SLC-0111, topiramate, girentuximab, chlorothiazide, iodine I-124 girentuximab, chlorthalidone, acetazolamide, Y 90 chimeric G250, trichloromethiazide
CAMK1	CAMK1	calcium/calmodulin dependent protein kinase I	Cytoplasm	kinase
CAMK2B	CAMK2B	calcium/calmodulin dependent protein kinase II beta	Cytoplasm	kinase
CAMK2D	CAMK2D	calcium/calmodulin dependent protein kinase II delta	Cytoplasm	kinase
CAMK2G	CAMK2G	calcium/calmodulin dependent protein kinase II gamma	Cytoplasm	kinase
CAPN1	CAPN1	calpain 1	Cytoplasm	peptidase
CAPN2	CAPN2	calpain 2	Cytoplasm	peptidase
CASP1	CASP1	caspase 1	Cytoplasm	peptidase	caspase 1 inhibitor
CASP3	CASP3	caspase 3	Cytoplasm	peptidase	emricasan, caspase 3 inhibitor
CASP6	CASP6	caspase 6	Cytoplasm	peptidase
CDC25A	CDC25A	cell division cycle 25A	Nucleus	phosphatase
CDC25B	CDC25B	cell division cycle 25B	Nucleus	phosphatase
CDC25C	CDC25C	cell division cycle 25C	Nucleus	phosphatase
CDC42	CDC42	cell division cycle 42	Cytoplasm	enzyme
CDC42BPA	CDC42BPA	CDC42 binding protein kinase alpha	Cytoplasm	kinase
CDK1	CDK1	cyclin dependent kinase 1	Nucleus	kinase	AZD5438, SB-1317, alvocidib, AG 024322, milciclib, riviciclib, roniciclib, dinaciclib
CDK2	CDK2	cyclin dependent kinase 2	Nucleus	kinase	AZD5438, CYC065, SB-1317, BMS-387032, roscovitine, CaM kinase II inhibitor, alvocidib, AG 024322, milciclib, roniciclib, dinaciclib
CDK5	CDK5	cyclin dependent kinase 5	Nucleus	kinase	CYC065, alvocidib, dinaciclib
CDK8	CDK8	cyclin dependent kinase 8	Nucleus	kinase	SEL120, BCD-115, alvocidib
CES1	CES1	carboxylesterase 1	Cytoplasm	enzyme
CES2	CES2	carboxylesterase 2	Cytoplasm	enzyme
CHEK1	CHEK1	checkpoint kinase 1	Nucleus	kinase	UCN-01, prexasertib, CCT245737, GDC-0575, PF 00477736, MK-8776, CHK1 inhibitor, XL844, GDC-0425, cdc25C phosphatase (211-221)
CHRNA7	CHRNA7	cholinergic receptor nicotinic alpha 7 subunit	Plasma Membrane	transmembrane receptor	succinylcholine, lobeline, JNJ-39393406, rapacuronium, doxacurium, vecuronium, pipecuronium, metocurine, mivacurium, D-tubocurarine, nicotine, arecoline, pancuronium, atracurium, isoflurane, cisatracurium, rocuronium, amobarbital, mecamylamine, enflurane, ABT-089, acetylcholine, varenicline
CISD1	CISD1	CDGSH iron sulfur domain 1	Cytoplasm	other
CLK1	CLK1	CDC like kinase 1	Nucleus	kinase
CNR2	CNR2	cannabinoid receptor 2	Plasma Membrane	G-protein coupled receptor	BAY 38-7271, delta-9-tetrahydrocannabinol, trans-(±)-nabilone
CREBBP	CREBBP	CREB binding protein	Nucleus	transcription regulator	PRI-724, CCS1477
CSF1R	CSF1R	colony stimulating factor 1 receptor	Plasma Membrane	kinase	FPA008, lapatinib/pazopanib, imatinib/sunitinib, sunitinib, regorafenib, pazopanib, quizartinib, dasatinib/nilotinib, SNDX-6352, ARRY-382, imatinib, nilotinib, pexidartinib, imatinib/nilotinib, NMS-03592088, c-FMS inhibitor, emactuzumab, erdafitinib, DCC-3014, IMC-CS4, JNJ-40346527, bosutinib, BLZ-945, crizotinib/pazopanib, TPX-0022, decitabine/imatinib, PLX7486, imatinib/sirolimus, imatinib/sora…
CSNK1A1	CSNK1A1	casein kinase 1 alpha 1	Cytoplasm	kinase
CSNK1D	CSNK1D	casein kinase 1 delta	Cytoplasm	kinase
CSNK1G1	CSNK1G1	casein kinase 1 gamma 1	Cytoplasm	kinase
CSNK1G2	CSNK1G2	casein kinase 1 gamma 2	Cytoplasm	kinase
CSNK1G3	CSNK1G3	casein kinase 1 gamma 3	Cytoplasm	kinase
CSNK2A1	CSNK2A1	casein kinase 2 alpha 1	Nucleus	kinase
CTBP2	CTBP2	C-terminal binding protein 2	Nucleus	transcription regulator
CTDSP1	CTDSP1	CTD small phosphatase 1	Nucleus	phosphatase
CYP1A1	CYP1A1	cytochrome P450 family 1 subfamily A member 1	Cytoplasm	enzyme
CYP1A2	CYP1A2	cytochrome P450 family 1 subfamily A member 2	Cytoplasm	enzyme
CYP1B1	CYP1B1	cytochrome P450 family 1 subfamily B member 1	Cytoplasm	enzyme
CYP2C19	CYP2C19	cytochrome P450 family 2 subfamily C member 19	Cytoplasm	enzyme	stiripentol
CYP2C8	CYP2C8	cytochrome P450 family 2 subfamily C member 8	Cytoplasm	enzyme
CYP2C9	CYP2C9	cytochrome P450 family 2 subfamily C member 9	Cytoplasm	enzyme
CYP2D6	CYP2D6	cytochrome P450 family 2 subfamily D member 6	Cytoplasm	enzyme	quinidine, dextromethorphan/quinidine
CYP3A4	CYP3A4	cytochrome P450 family 3 subfamily A member 4	Cytoplasm	enzyme	stiripentol, cobicistat, cobicistat/darunavir, cobicistat/elvitegravir/emtricitabine/tenofovir disoproxil, ketoconazole, atazanavir/cobicistat
CYSLTR1	CYSLTR1	cysteinyl leukotriene receptor 1	Plasma Membrane	G-protein coupled receptor	zeneca ZD 3523, montelukast, pranlukast, zafirlukast
DAO	DAO	D-amino acid oxidase	Cytoplasm	enzyme
DAPK3	DAPK3	death associated protein kinase 3	Cytoplasm	kinase
DBH	DBH	dopamine beta-hydroxylase	Cytoplasm	enzyme	disulfiram, disulfiram/gemcitabine
DNMT1	DNMT1	DNA methyltransferase 1	Nucleus	enzyme	cladribine/cytarabine/decitabine, 5-azacytidine/sorafenib, 5-azacytidine/decitabine, 4'-thio-2'-deoxycytidine, 5-azacytidine/lenalidomide, 5-azacytidine/cytarabine/decitabine, decitabine, decitabine/imatinib, fluorocyclopentenylcytosine, 5-azacytidine, decitabine/sorafenib
DUSP3	DUSP3	dual specificity phosphatase 3	Cytoplasm	phosphatase
DYRK1A	DYRK1A	dual specificity tyrosine phosphorylation regulated kinase 1A	Nucleus	kinase
DYRK1B	DYRK1B	dual specificity tyrosine phosphorylation regulated kinase 1B	Nucleus	kinase
DYRK2	DYRK2	dual specificity tyrosine phosphorylation regulated kinase 2	Cytoplasm	kinase
DYRK3	DYRK3	dual specificity tyrosine phosphorylation regulated kinase 3	Nucleus	kinase
DYRK4	DYRK4	dual specificity tyrosine phosphorylation regulated kinase 4	Nucleus	kinase
EGFR	EGFR	epidermal growth factor receptor	Plasma Membrane	kinase	hemay020, cetuximab/erlotinib, CK-101, 18F-PEG6-IPQA, bis-tyrphostin, erlotinib/osimertinib, capecitabine/cetuximab/irinotecan, MCLA-158, neratinib, erlotinib, dasatinib/erlotinib, erlotinib/gemcitabine, BPI-15086, SCT200, BIBX 1382BS, ABBV-221, docetaxel/lapatinib, afatinib, afatinib/paclitaxel, cetuximab/vemurafenib, lazertinib, sym013, HLX07, BMS-690514, matuzumab, cetuximab/dabrafenib/trameti…
EGLN1	EGLN1	egl-9 family hypoxia inducible factor 1	Cytoplasm	enzyme
EGLN2	EGLN2	egl-9 family hypoxia inducible factor 2	Cytoplasm	enzyme	molidustat
EGLN3	EGLN3	egl-9 family hypoxia inducible factor 3	Cytoplasm	enzyme	molidustat
EIF4H	EIF4H	eukaryotic translation initiation factor 4H	Cytoplasm	translation regulator
ELANE	ELANE	elastase, neutrophil expressed	Extracellular Space	peptidase	2-O,3-O-desulfated heparin, SERPINA1
EPHB4	EPHB4	EPH receptor B4	Plasma Membrane	kinase	tesevatinib, JI 101
ERAP1	ERAP1	endoplasmic reticulum aminopeptidase 1	Extracellular Space	peptidase
ERN1	ERN1	endoplasmic reticulum to nucleus signaling 1	Cytoplasm	kinase
ESR1	ESR1	estrogen receptor 1	Nucleus	ligand-dependent nuclear receptor	desogestrel, clomiphene, estrone sulfate, progesterone, bazedoxifene, exemestane/fulvestrant/goserelin/letrozole/tamoxifen, SRN-927, CC8490, sulindac/toremifene, synthetic conjugated estrogens, B, esterified estrogens, exemestane/fulvestrant/tamoxifen, exemestane/fulvestrant, MITO-4509, dienestrol, estradiol cypionate/testosterone cypionate, estradiol cypionate/medroxyprogesterone acetate, acolbi…
ESR2	ESR2	estrogen receptor 2	Nucleus	ligand-dependent nuclear receptor	sulindac/tamoxifen, ethinyl estradiol/ethynodiol diacetate, lasofoxifene, raloxifene/sulindac, genistein, diethylstilbestrol, anastrozole/fulvestrant/goserelin/tamoxifen, estradiol valerate, beta-estradiol, anastrozole/fulvestrant/tamoxifen, trilostane, anastrozole/exemestane/fulvestrant/tamoxifen, goserelin/tamoxifen, exemestane/tamoxifen, ethinyl estradiol/norgestimate, 17-alpha-ethinylestradio…
ESRRB	ESRRB	estrogen related receptor beta	Nucleus	ligand-dependent nuclear receptor
F12	F12	coagulation factor XII	Extracellular Space	peptidase
F2	F2	coagulation factor II, thrombin	Extracellular Space	peptidase	aspirin/bivalirudin, enoxaparin, dabigatran, Fibrinogen, dabigatran etexilate, bivalirudin, lepirudin, ximelagatran, argatroban, ulinastatin, thrombin inhibitor, aspirin/dabigatran etexilate, desirudin, antithrombin alfa
FASN	FASN	fatty acid synthase	Cytoplasm	enzyme	cerulenin, orlistat, 3-V bioscience-2640, TVB-2640
FER	FER	FER tyrosine kinase	Cytoplasm	kinase	lorlatinib
FGB	FGB	fibrinogen beta chain	Extracellular Space	other	F2
FGFR1	FGFR1	fibroblast growth factor receptor 1	Plasma Membrane	kinase	sorafenib, ASP5878, lapatinib/pazopanib, PRN1371, lenvatinib, sorafenib/sulindac/sunitinib, debio 1347, dexamethasone/lenalidomide/sorafenib, regorafenib, 5-azacytidine/sorafenib, pazopanib, SAR103168, derazantinib, orantinib, everolimus/sorafenib, sulfatinib, bortezomib/sorafenib, erdafitinib, decitabine/sorafenib, clofarabine/cytarabine/sorafenib, lenvatinib/pembrolizumab, cytarabine/idarubicin…
FGFR3	FGFR3	fibroblast growth factor receptor 3	Plasma Membrane	kinase	ASP5878, lapatinib/pazopanib, PRN1371, lenvatinib, erdafitinib, debio 1347, lenvatinib/pembrolizumab, pazopanib, crizotinib/pazopanib, docetaxel/nintedanib, masitinib, everolimus/lenvatinib, SAR103168, LY3076226, pemigatinib, nintedanib, B-701, derazantinib
FLT1	FLT1	fms related tyrosine kinase 1	Plasma Membrane	kinase	sorafenib, fruquintinib, lapatinib/pazopanib, lenvatinib, sorafenib/sulindac/sunitinib, imatinib/sunitinib, vandetanib, bevacizumab/sorafenib, dexamethasone/lenalidomide/sorafenib, sunitinib, CEP 7055, axitinib, regorafenib, motesanib, icrucumab, 5-azacytidine/sorafenib, pazopanib, famitinib, cabozantinib/erlotinib, SAR103168, everolimus/sorafenib, everolimus/vandetanib, sulfatinib, bortezomib/so…
FLT3	FLT3	fms related tyrosine kinase 3	Plasma Membrane	kinase	nintedanib, KW 2449, imatinib/sorafenib, IMC-EB10, gilteritinib, midostaurin, sorafenib, PIM/FLT3 kinase inhibitor SEL24, SB-1317, sorafenib/sulindac/sunitinib, dovitinib, 4G8-SDIEM, imatinib/sunitinib, bevacizumab/sorafenib, dexamethasone/lenalidomide/sorafenib, sunitinib, 5-azacytidine/midostaurin, brigatinib, 5-azacytidine/sorafenib, tandutinib, XL999, quizartinib, ponatinib, MAX-40279, famiti…
FLT4	FLT4	fms related tyrosine kinase 4	Plasma Membrane	transmembrane receptor	imatinib/sorafenib, sorafenib, fruquintinib, lapatinib/pazopanib, lenvatinib, sorafenib/sulindac/sunitinib, IMC-3C5, imatinib/sunitinib, vandetanib, bevacizumab/sorafenib, dexamethasone/lenalidomide/sorafenib, sunitinib, JNJ-26483327, CEP 7055, axitinib, regorafenib, motesanib, 5-azacytidine/sorafenib, pazopanib, famitinib, cabozantinib/erlotinib, telatinib, everolimus/sorafenib, everolimus/vande…
FOLH1	FOLH1	folate hydrolase 1	Plasma Membrane	peptidase	HPN424, 131I-MIP-1095, AMG-160, 177Lu-PSMA617, monoclonal antibody J591, 123I-MIP-1095, capromab pendetide, fluorine F 18 DCFPyL
FRK	FRK	fyn related Src family tyrosine kinase	Nucleus	kinase	regorafenib
FTO	FTO	FTO alpha-ketoglutarate dependent dioxygenase	Nucleus	enzyme
FUT7	FUT7	fucosyltransferase 7	Cytoplasm	enzyme
FYN	FYN	FYN proto-oncogene, Src family tyrosine kinase	Plasma Membrane	kinase	dasatinib/nilotinib, dasatinib/erlotinib, JNJ-26483327, dasatinib
GAA	GAA	glucosidase alpha, acid	Cytoplasm	enzyme	acarbose, miglitol
GALK1	GALK1	galactokinase 1	Cytoplasm	kinase
GFER	GFER	growth factor, augmenter of liver regeneration	Nucleus	enzyme
GLA	GLA	galactosidase alpha	Cytoplasm	enzyme	migalastat
GMNN	GMNN	geminin DNA replication inhibitor	Nucleus	transcription regulator
GPR35	GPR35	G protein-coupled receptor 35	Plasma Membrane	G-protein coupled receptor
GPR55	GPR55	G protein-coupled receptor 55	Plasma Membrane	G-protein coupled receptor
GRK5	GRK5	G protein-coupled receptor kinase 5	Plasma Membrane	kinase
GRK6	GRK6	G protein-coupled receptor kinase 6	Plasma Membrane	kinase
GSK3A	GSK3A	glycogen synthase kinase 3 alpha	Nucleus	kinase
GSK3B	GSK3B	glycogen synthase kinase 3 beta	Nucleus	kinase	glycogen synthase kinase-3beta inhibitor, enzastaurin
HBB	HBB	hemoglobin subunit beta	Cytoplasm	transporter	iron dextran
HCAR3	HCAR3	hydroxycarboxylic acid receptor 3	Plasma Membrane	other	lovastatin/niacin, nicotinic acid/pioglitazone, atorvastatin/niacin, nicotinic acid
HCK	HCK	HCK proto-oncogene, Src family tyrosine kinase	Cytoplasm	kinase	bosutinib/hydroxyurea/ponatinib, bosutinib, rebastinib
HDAC10	HDAC10	histone deacetylase 10	Nucleus	transcription regulator	tributyrin, belinostat, chidamide, pyroxamide
HIF1A	HIF1A	hypoxia inducible factor 1 subunit alpha	Nucleus	transcription regulator	EZN 2968, PX 478
HIPK2	HIPK2	homeodomain interacting protein kinase 2	Nucleus	kinase
HIPK4	HIPK4	homeodomain interacting protein kinase 4	Cytoplasm	kinase
HKDC1	HKDC1	hexokinase domain containing 1	Cytoplasm	kinase
HPGD	HPGD	15-hydroxyprostaglandin dehydrogenase	Cytoplasm	enzyme	glycyrrhetinic acid
HSD11B1	HSD11B1	hydroxysteroid 11-beta dehydrogenase 1	Cytoplasm	enzyme
HSD11B2	HSD11B2	hydroxysteroid 11-beta dehydrogenase 2	Cytoplasm	enzyme
HSD17B1	HSD17B1	hydroxysteroid 17-beta dehydrogenase 1	Cytoplasm	enzyme
HSD17B10	HSD17B10	hydroxysteroid 17-beta dehydrogenase 10	Cytoplasm	enzyme
HSD17B2	HSD17B2	hydroxysteroid 17-beta dehydrogenase 2	Cytoplasm	enzyme
HSP90AA1	HSP90AA1	heat shock protein 90 alpha family class A member 1	Cytoplasm	enzyme	luminespib, cisplatin, retaspimycin, alvespimycin, TAS-116
HSPA1A	HSPA1A/HSPA1B	heat shock protein family A (Hsp70) member 1A	Cytoplasm	enzyme
HSPA8	HSPA8	heat shock protein family A (Hsp70) member 8	Cytoplasm	enzyme
HTR2A	HTR2A	5-hydroxytryptamine receptor 2A	Plasma Membrane	G-protein coupled receptor	cis-urocanic acid, trazodone, loxapine, clozapine, brexpiprazole, dihydroergotamine, amitriptyline/melatonin, apomorphine, cyclobenzaprine, clomipramine, paliperidone, risperidone, cisapride, cyproheptadine, thioridazine, amitriptyline/perphenazine, cariprazine, mirtazapine, iloperidone, psilocybine, nefazodone, lurasidone, ocaperidone, thioproperazine, methysergide, azatadine, ziprasidone, ergot…
HTT	HTT	huntingtin	Cytoplasm	transcription regulator
IDO1	IDO1	indoleamine 2,3-dioxygenase 1	Cytoplasm	enzyme	LY3381916, navaximod, PF-06840003, KHK2455, linrodostat, epacadostat, 1-methyl-D-tryptophan
IGFBP3	IGFBP3	insulin like growth factor binding protein 3	Extracellular Space	other
IGFBP5	IGFBP5	insulin like growth factor binding protein 5	Extracellular Space	other
IKBKB	IKBKB	inhibitor of nuclear factor kappa B kinase subunit beta	Cytoplasm	kinase	auranofin, IKKbeta inhibitor
IKBKE	IKBKE	inhibitor of nuclear factor kappa B kinase subunit epsilon	Cytoplasm	kinase
IL2	IL2	interleukin 2	Extracellular Space	cytokine
INSR	INSR	insulin receptor	Plasma Membrane	kinase	canakinumab/INS, INS/pioglitazone, dapagliflozin/INS, insulin glargine/insulin lispro, insulin degludec, insulin aspart/insulin degludec, INS/sitagliptin, protamine zinc insulin, INS/protamine zinc insulin, subetta, insulin glargine, insulin detemir, insulin glulisine, alogliptin/INS, INS, INS/vildagliptin, insulin degludec/liraglutide, INS/saxagliptin, BMS-754807, dulaglutide/INS, KW-2450, insul…
IRAK1	IRAK1	interleukin 1 receptor associated kinase 1	Plasma Membrane	kinase
IRAK4	IRAK4	interleukin 1 receptor associated kinase 4	Cytoplasm	kinase	PF-06650833, CA-4948
JUN	JUN	Jun proto-oncogene, AP-1 transcription factor subunit	Nucleus	transcription regulator
KDM2A	KDM2A	lysine demethylase 2A	Nucleus	enzyme
KDM3A	KDM3A	lysine demethylase 3A	Nucleus	transcription regulator
KDM4A	KDM4A	lysine demethylase 4A	Nucleus	transcription regulator
KDM4C	KDM4C	lysine demethylase 4C	Nucleus	enzyme
KDM4D	KDM4D	lysine demethylase 4D	Nucleus	enzyme
KDM4E	KDM4E	lysine demethylase 4E	Nucleus	enzyme
KDM5A	KDM5A	lysine demethylase 5A	Nucleus	transcription regulator
KDM5B	KDM5B	lysine demethylase 5B	Nucleus	transcription regulator
KDM5C	KDM5C	lysine demethylase 5C	Nucleus	enzyme
KIT	KIT	KIT proto-oncogene, receptor tyrosine kinase	Plasma Membrane	transmembrane receptor	midostaurin, sorafenib/sulindac/sunitinib, imatinib/sunitinib, bevacizumab/sorafenib, cytarabine/imatinib/methotrexate, axitinib, motesanib, AMG 191, 5-azacytidine/sorafenib, tandutinib, pazopanib, quizartinib, dasatinib/nilotinib, ponatinib, dasatinib/erlotinib, famitinib, telatinib, imatinib, imatinib/nilotinib/pegintron, imatinib/nilotinib, NMS-03592088, AKN-028, decitabine/sorafenib, etoposid…
KLF5	KLF5	Kruppel like factor 5	Nucleus	transcription regulator
KLK1	KLK1	kallikrein 1	Cytoplasm	peptidase
KLK2	KLK2	kallikrein related peptidase 2	Extracellular Space	peptidase
KLK7	KLK7	kallikrein related peptidase 7	Extracellular Space	peptidase
KMT2A	KMT2A	lysine methyltransferase 2A	Nucleus	transcription regulator
L3MBTL1	L3MBTL1	L3MBTL histone methyl-lysine binding protein 1	Nucleus	other
LCK	LCK	LCK proto-oncogene, Src family tyrosine kinase	Cytoplasm	kinase	dacomitinib, pazopanib, crizotinib/pazopanib, docetaxel/nintedanib, lapatinib/pazopanib, dasatinib/nilotinib, dasatinib/erlotinib, nintedanib, JNJ-26483327, dasatinib
LDHA	LDHA	lactate dehydrogenase A	Cytoplasm	enzyme
LDHB	LDHB	lactate dehydrogenase B	Cytoplasm	enzyme
LIMK1	LIMK1	LIM domain kinase 1	Cytoplasm	kinase	dabrafenib/ipilimumab/trametinib, dabrafenib, dabrafenib/panitumumab/trametinib, dabrafenib/trametinib, dabrafenib/trametinib/vemurafenib, cetuximab/encorafenib, binimetinib/encorafenib, encorafenib, binimetinib/cetuximab/encorafenib, binimetinib/encorafenib/panitumumab, cetuximab/dabrafenib/trametinib, dabrafenib/panitumumab
LMNA	LMNA	lamin A/C	Nucleus	other
LTK	LTK	leukocyte receptor tyrosine kinase	Plasma Membrane	kinase	lorlatinib
MALT1	MALT1	MALT1 paracaspase	Cytoplasm	peptidase	JNJ-67856633
MAOA	MAOA	monoamine oxidase A	Cytoplasm	enzyme	fenfluramine/phentermine, moclobemide, methamphetamine, isocarboxazid, CX-1370, benzphetamine, phentermine/topiramate, N-(2-indanyl)glycinamide, iproniazid, phentermine, tranylcypromine, procainamide, MAO-A inhibitor, ladostigil, phenelzine, dextroamphetamine
MAOB	MAOB	monoamine oxidase B	Cytoplasm	enzyme	fenfluramine/phentermine, rasagiline, methamphetamine, isocarboxazid, MAO-B inhibitor, benzphetamine, phentermine/topiramate, safinamide, phentermine, tranylcypromine, procainamide, pargyline, levodopa/rasagiline, selegiline, ladostigil, phenelzine, dextroamphetamine
MAP3K10	MAP3K10	mitogen-activated protein kinase kinase kinase 10	Cytoplasm	kinase
MAP3K5	MAP3K5	mitogen-activated protein kinase kinase kinase 5	Cytoplasm	kinase	selonsertib
MAP3K8	MAP3K8	mitogen-activated protein kinase kinase kinase 8	Cytoplasm	kinase
MAP4K2	MAP4K2	mitogen-activated protein kinase kinase kinase kinase 2	Cytoplasm	kinase
MAP4K4	MAP4K4	mitogen-activated protein kinase kinase kinase kinase 4	Cytoplasm	kinase
MAP4K5	MAP4K5	mitogen-activated protein kinase kinase kinase kinase 5	Cytoplasm	kinase	cetuximab/vemurafenib, irinotecan/panitumumab/vemurafenib, cobimetinib/vemurafenib, trametinib/vemurafenib, dabrafenib/trametinib/vemurafenib, vemurafenib, crizotinib/vemurafenib, ipilimumab/vemurafenib, cetuximab/irinotecan/vemurafenib
MAPK1	MAPK1	mitogen-activated protein kinase 1	Cytoplasm	kinase	LTT462, pexmetinib, ulixertinib, LY3214996, ASN007, binimetinib, ASTX029, KO-947, LY-3007113, MAP kinase1 inhibitor
MAPK12	MAPK12	mitogen-activated protein kinase 12	Cytoplasm	kinase	talmapimod
MAPK13	MAPK13	mitogen-activated protein kinase 13	Cytoplasm	kinase	talmapimod
MAPT	MAPT	microtubule associated protein tau	Plasma Membrane	other
MARK2	MARK2	microtubule affinity regulating kinase 2	Cytoplasm	kinase
MARK3	MARK3	microtubule affinity regulating kinase 3	Cytoplasm	kinase	cdc25C phosphatase (211-221)
MARK4	MARK4	microtubule affinity regulating kinase 4	Cytoplasm	kinase
MCL1	MCL1	MCL1 apoptosis regulator, BCL2 family member	Cytoplasm	transporter	AMG 397, AMG 176, MIK665
MET	MET	MET proto-oncogene, receptor tyrosine kinase	Plasma Membrane	kinase	EMD 1204831, volitinib, bozitinib, onartuzumab, LY3164530, ARGX-111, glumetinib, OMO-1, AL2846, MK2461, EMI-137, cabozantinib/erlotinib, crizotinib, tivantinib, ABT-700, JNJ-38877605, AMG 208, EMB-01, amuvatinib, c-MET inhibitor, LY2875358, SAR125844, crizotinib/vemurafenib, cabozantinib/nivolumab, merestinib, foretinib, glesatinib, SAIT301, crizotinib/prednisolone, MK8033, altiratinib, YYB101, P…
MGAM	MGAM	maltase-glucoamylase	Plasma Membrane	enzyme	celgosivir, voglibose, acarbose, miglitol
MIF	MIF	macrophage migration inhibitory factor	Extracellular Space	cytokine	imalumab
MINK1	MINK1	misshapen like kinase 1	Cytoplasm	kinase
MITF	MITF	melanocyte inducing transcription factor	Nucleus	transcription regulator
MME	MME	membrane metalloendopeptidase	Plasma Membrane	peptidase	sacubitril, LBQ657, sacubitril/valsartan
MMP1	MMP1	matrix metallopeptidase 1	Extracellular Space	peptidase	rebimastat, marimastat
MMP12	MMP12	matrix metallopeptidase 12	Extracellular Space	peptidase	marimastat
MMP2	MMP2	matrix metallopeptidase 2	Extracellular Space	peptidase	prinomastat, rebimastat, marimastat, MMP2 MMP9 inhibitor
MMP3	MMP3	matrix metallopeptidase 3	Extracellular Space	peptidase	marimastat
MMP9	MMP9	matrix metallopeptidase 9	Extracellular Space	peptidase	glucosamine, prinomastat, GS-5745, rebimastat, marimastat, MMP2 MMP9 inhibitor
MPI	MPI	mannose phosphate isomerase	Cytoplasm	enzyme
MPL	MPL	MPL proto-oncogene, thrombopoietin receptor	Plasma Membrane	transmembrane receptor	avatrombopag, eltrombopag, lusutrombopag, hetrombopag, romiplostim
MTOR	MTOR	mechanistic target of rapamycin kinase	Nucleus	kinase	everolimus/fulvestrant, apitolisib, PF-4691502, AZD8055, CC-223, PKI-179, dactolisib, samotolisib, everolimus/letrozole, everolimus/gefitinib, everolimus/prednisone, ABI-009, methotrexate/sirolimus/tacrolimus, prednisone/tacrolimus, methylprednisolone/tacrolimus, cyclosporine A/sirolimus/tacrolimus, PWT33597, mTOR inhibitor, everolimus/sorafenib, everolimus, bimiralisib, pimecrolimus, P7170, tems…
MYLK	MYLK	myosin light chain kinase	Cytoplasm	kinase
NCEH1	NCEH1	neutral cholesterol ester hydrolase 1	Plasma Membrane	enzyme
NEK1	NEK1	NIMA related kinase 1	Nucleus	kinase
NEK4	NEK4	NIMA related kinase 4	Nucleus	kinase
NFKB1	NFKB1	nuclear factor kappa B subunit 1	Nucleus	transcription regulator	triflusal, bortezomib/dexamethasone/thalidomide, dexamethasone/thalidomide, thalidomide, rituximab/thalidomide, prednisone/thalidomide, bortezomib/thalidomide
NFKBIA	NFKBIA	NFKB inhibitor alpha	Cytoplasm	transcription regulator
NLRP3	NLRP3	NLR family pyrin domain containing 3	Cytoplasm	other	BMS-986299
NOD1	NOD1	nucleotide binding oligomerization domain containing 1	Cytoplasm	other
NOD2	NOD2	nucleotide binding oligomerization domain containing 2	Cytoplasm	other
NOX4	NOX4	NADPH oxidase 4	Cytoplasm	enzyme	imipramine blue
NPC1	NPC1	NPC intracellular cholesterol transporter 1	Cytoplasm	transporter
NPSR1	NPSR1	neuropeptide S receptor 1	Plasma Membrane	G-protein coupled receptor
NPY2R	NPY2R	neuropeptide Y receptor Y2	Plasma Membrane	G-protein coupled receptor	peptide YY 3-36
NQO1	NQO1	NAD(P)H quinone dehydrogenase 1	Cytoplasm	enzyme
NQO2	NQO2	N-ribosyldihydronicotinamide:quinone reductase 2	Cytoplasm	enzyme	caricotamide
NR1H3	NR1H3	nuclear receptor subfamily 1 group H member 3	Nucleus	ligand-dependent nuclear receptor
NR1H4	NR1H4	nuclear receptor subfamily 1 group H member 4	Nucleus	ligand-dependent nuclear receptor	apomine, obeticholic acid
NR1I2	NR1I2	nuclear receptor subfamily 1 group I member 2	Nucleus	ligand-dependent nuclear receptor
NR2E3	NR2E3	nuclear receptor subfamily 2 group E member 3	Nucleus	ligand-dependent nuclear receptor
NR4A1	NR4A1	nuclear receptor subfamily 4 group A member 1	Nucleus	ligand-dependent nuclear receptor
NSD2	NSD2	nuclear receptor binding SET domain protein 2	Nucleus	enzyme
NTRK2	NTRK2	neurotrophic receptor tyrosine kinase 2	Plasma Membrane	kinase	larotrectinib, DS-6051b, belizatinib, cabozantinib/nivolumab, lorlatinib, cabozantinib/erlotinib, entrectinib, repotrectinib, PLX7486, LOXO-195, ONO-7579, cabozantinib
NTRK3	NTRK3	neurotrophic receptor tyrosine kinase 3	Plasma Membrane	kinase	larotrectinib, DS-6051b, belizatinib, lorlatinib, entrectinib, repotrectinib, PLX7486, LOXO-195, ONO-7579
NTSR1	NTSR1	neurotensin receptor 1	Plasma Membrane	G-protein coupled receptor	contulakin-G, 177Lu-3BP-227, meclinertant
NUAK1	NUAK1	NUAK family kinase 1	Nucleus	kinase
PABPC1	PABPC1	poly(A) binding protein cytoplasmic 1	Cytoplasm	translation regulator
PARP1	PARP1	poly(ADP-ribose) polymerase 1	Nucleus	enzyme	SC10914, talazoparib, simmiparib, olaparib, ABT-767, rucaparib, veliparib, poly ADP ribose polymerase 1 inhibitor, CEP-9722, E7449, niraparib, [18F]fluorthanatrace, INO-1001, fluzoparib
PAX8	PAX8	paired box 8	Nucleus	transcription regulator
PCSK7	PCSK7	proprotein convertase subtilisin/kexin type 7	Cytoplasm	peptidase
PDE4D	PDE4D	phosphodiesterase 4D	Cytoplasm	enzyme	caffeine, pentoxifylline, arofylline, tetomilast, tolbutamide, anagrelide, theophylline, apremilast, milrinone, cilomilast, roflumilast, ketotifen, L-826,141, L 869298, nitroglycerin, dyphylline, dipyridamole, caffeine/ergotamine
PDF	PDF	peptide deformylase, mitochondrial	Cytoplasm	enzyme
PDGFRA	PDGFRA	platelet derived growth factor receptor alpha	Plasma Membrane	kinase	midostaurin, lapatinib/pazopanib, lenvatinib, olaratumab, imatinib/sunitinib, sunitinib, 5-azacytidine/midostaurin, axitinib, regorafenib, pazopanib, telatinib, imatinib, crenolanib, becaplermin, doxorubicin/olaratumab, amuvatinib, imatinib/nilotinib, imatinib/peginterferon alfa-2a, erdafitinib, lenvatinib/pembrolizumab, crizotinib/pazopanib, docetaxel/nintedanib, everolimus/lenvatinib, decitabin…
PDPK1	PDPK1	3-phosphoinositide dependent protein kinase 1	Cytoplasm	kinase
PFKFB3	PFKFB3	6-phosphofructo-2-kinase/fructose-2,6-biphosphatase 3	Cytoplasm	kinase	PFK-158
PGR	PGR	progesterone receptor	Nucleus	ligand-dependent nuclear receptor	levonorgestrel, dydrogesterone, norethindrone, ethinyl estradiol/norgestrel, ulipristal acetate, drospirenone, ethinyl estradiol/norgestimate, megestrol acetate/tamoxifen, asoprisnil, beta-estradiol/progesterone, ulipristal, ethynodiol diacetate, dienogest, danazol, estradiol/norethindrone acetate, fluorine F 18 fluoro furanyl norprogesterone, norelgestromin, desogestrel, leuprolide acetate/noret…
PHKG2	PHKG2	phosphorylase kinase catalytic subunit gamma 2	Cytoplasm	kinase
PIM1	PIM1	Pim-1 proto-oncogene, serine/threonine kinase	Cytoplasm	kinase	SGI 1776, PIM/FLT3 kinase inhibitor SEL24, LGH447, AZD-1208
PIM3	PIM3	Pim-3 proto-oncogene, serine/threonine kinase	Cytoplasm	kinase	SGI 1776, PIM/FLT3 kinase inhibitor SEL24, LGH447, AZD-1208
PKM	PKM	pyruvate kinase M1/2	Cytoplasm	kinase	CAP-232
PKN2	PKN2	protein kinase N2	Cytoplasm	kinase
PLA2G1B	PLA2G1B	phospholipase A2 group IB	Extracellular Space	enzyme	niflumic acid
PLA2G2A	PLA2G2A	phospholipase A2 group IIA	Cytoplasm	enzyme	varespladib, indomethacin, varespladib methyl
PLA2G7	PLA2G7	phospholipase A2 group VII	Extracellular Space	enzyme	darapladib
PLCG1	PLCG1	phospholipase C gamma 1	Cytoplasm	enzyme
PLEC	PLEC	plectin	Cytoplasm	other
PLK3	PLK3	polo like kinase 3	Nucleus	kinase
PLK4	PLK4	polo like kinase 4	Cytoplasm	kinase	CFI-400945
PMP22	PMP22	peripheral myelin protein 22	Plasma Membrane	other
POLA1	POLA1	DNA polymerase alpha 1, catalytic subunit	Nucleus	enzyme	entecavir, clofarabine/filgrastim/idarubicin, cladribine/cytarabine/filgrastim/idarubicin/plerixafor, cladribine, cytarabine/fludarabine phosphate/oxaliplatin/rituximab, cytarabine/fludarabine phosphate, cytarabine/IFNA2B, cladribine/cytarabine/filgrastim/idarubicin, cytarabine/etoposide/mitoxantrone, cytarabine/daunorubicin, cladribine/recombinant interferon, clofarabine/cyclophosphamide/etoposi…
POLB	POLB	DNA polymerase beta	Nucleus	enzyme	lamivudine/stavudine, entecavir, cladribine/cytarabine/filgrastim/idarubicin/plerixafor, 5-azacytidine/cytarabine/decitabine, cytarabine/fludarabine phosphate, cytarabine/imatinib/methotrexate, cytarabine/idarubicin, cytarabine/IFNA2B, cladribine/cytarabine/filgrastim/idarubicin, cytarabine/etoposide/mitoxantrone, cytarabine/daunorubicin, clofarabine/cyclophosphamide/etoposide, vidarabine, cytara…
PRKACA	PRKACA	protein kinase cAMP-activated catalytic subunit alpha	Cytoplasm	kinase
PRKCA	PRKCA	protein kinase C alpha	Cytoplasm	kinase	ingenol mebutate, aprinocarsen, L-threo-safingol
PRKCB	PRKCB	protein kinase C beta	Cytoplasm	kinase	ingenol mebutate, sotrastaurin, enzastaurin, ruboxistaurin
PRKCD	PRKCD	protein kinase C delta	Cytoplasm	kinase	ingenol mebutate
PRKCE	PRKCE	protein kinase C epsilon	Cytoplasm	kinase	ingenol mebutate, protein kinase C-epsilon activator
PRKCG	PRKCG	protein kinase C gamma	Cytoplasm	kinase	ingenol mebutate
PRKCH	PRKCH	protein kinase C eta	Cytoplasm	kinase	ingenol mebutate
PRKCZ	PRKCZ	protein kinase C zeta	Cytoplasm	kinase	ingenol mebutate, pkc-zeta inhibitor
PRKD2	PRKD2	protein kinase D2	Cytoplasm	kinase
PRKD3	PRKD3	protein kinase D3	Nucleus	kinase
PRKG1	PRKG1	protein kinase cGMP-dependent 1	Cytoplasm	kinase
PRKX	PRKX	protein kinase X-linked	Cytoplasm	kinase
PRNP	PRNP	prion protein	Plasma Membrane	other
PSMB5	PSMB5	proteasome subunit beta 5	Cytoplasm	peptidase	bortezomib/dexamethasone/rituximab, bortezomib/thalidomide, ixazomib citrate, bortezomib/cladribine/rituximab, bortezomib/dexamethasone/pomalidomide, bortezomib/doxorubicin, bortezomib/dexamethasone/thalidomide, bortezomib/paclitaxel, bortezomib/fulvestrant, bortezomib/rituximab, bortezomib/sorafenib, carfilzomib, bortezomib/lenalidomide, carfilzomib/dexamethasone/lenalidomide, bortezomib/dexamet…
PTGS1	PTGS1	prostaglandin-endoperoxide synthase 1	Cytoplasm	enzyme	sulindac/tamoxifen, esomeprazole/naproxen, acetaminophen/oxycodone, piroxicam, salicylic acid, raloxifene/sulindac, 8Z,11Z,14Z-eicosatrienoic acid, fenoprofen, acetaminophen, aspirin/rivaroxaban/ticlopidine, phenacetin, balsalazide, aspirin/caffeine/orphenadrine, acetaminophen/hydrocodone, aspirin/dabigatran etexilate, ketorolac/phenylephrine, acetaminophen/caffeine/dihydrocodeine, triflusal, dic…
PTGS2	PTGS2	prostaglandin-endoperoxide synthase 2	Cytoplasm	enzyme	aspirin/rivaroxaban/ticlopidine, phenacetin, balsalazide, sorafenib/sulindac/sunitinib, acetaminophen/hydrocodone, aspirin/dabigatran etexilate, acetaminophen/caffeine/dihydrocodeine, diclofenac/omeprazole, acetaminophen/butalbital/caffeine/codeine, diphenhydramine/ibuprofen, chlorpheniramine/ibuprofen/pseudoephedrine, aspirin/hydrocodone, GW406381X, licofelone, aspirin/oxycodone, celecoxib, icos…
PTK2B	PTK2B	protein tyrosine kinase 2 beta	Cytoplasm	kinase	CT-707, lorlatinib, PF-562271
PTPN1	PTPN1	protein tyrosine phosphatase non-receptor type 1	Cytoplasm	phosphatase	protein tyrosine phosphatase 1B inhibitor, trodusquemine
PTPN11	PTPN11	protein tyrosine phosphatase non-receptor type 11	Cytoplasm	phosphatase	TNO155, RMC-4630, JAB-3068
PTPN13	PTPN13	protein tyrosine phosphatase non-receptor type 13	Cytoplasm	phosphatase
PTPN2	PTPN2	protein tyrosine phosphatase non-receptor type 2	Cytoplasm	phosphatase
PTPN22	PTPN22	protein tyrosine phosphatase non-receptor type 22	Cytoplasm	phosphatase
PTPN6	PTPN6	protein tyrosine phosphatase non-receptor type 6	Cytoplasm	phosphatase	SC-43
PTPRC	PTPRC	protein tyrosine phosphatase receptor type C	Plasma Membrane	phosphatase	At 211 MAb BC8-B10, 111 In-BC8
PTPRF	PTPRF	protein tyrosine phosphatase receptor type F	Plasma Membrane	phosphatase
PTPRS	PTPRS	protein tyrosine phosphatase receptor type S	Plasma Membrane	phosphatase
QDPR	QDPR	quinoid dihydropteridine reductase	Cytoplasm	enzyme
RAB9A	RAB9A	RAB9A, member RAS oncogene family	Cytoplasm	enzyme
RAC1	RAC1	Rac family small GTPase 1	Plasma Membrane	enzyme
RAD52	RAD52	RAD52 homolog, DNA repair protein	Nucleus	other
RAPGEF4	RAPGEF4	Rap guanine nucleotide exchange factor 4	Cytoplasm	other
RECQL	RECQL	RecQ like helicase	Nucleus	enzyme
RELA	RELA	RELA proto-oncogene, NF-kB subunit	Nucleus	transcription regulator	NF-kappaB decoy
RET	RET	ret proto-oncogene	Plasma Membrane	kinase	sorafenib, LOXO-292, lenvatinib, sorafenib/sulindac/sunitinib, imatinib/sunitinib, vandetanib, bevacizumab/sorafenib, dexamethasone/lenalidomide/sorafenib, sunitinib, BOS172738, cytarabine/imatinib/methotrexate, regorafenib, motesanib, 5-azacytidine/sorafenib, pazopanib, CEP-32496, ponatinib, cabozantinib/erlotinib, imatinib, cytarabine/imatinib, imatinib/nilotinib/pegintron, GSK3352589, RET inhi…
ROCK1	ROCK1	Rho associated coiled-coil containing protein kinase 1	Cytoplasm	kinase
RORC	RORC	RAR related orphan receptor C	Nucleus	ligand-dependent nuclear receptor	ROR gamma t inhibitor, LYC-55716, AZD0284
ROS1	ROS1	ROS proto-oncogene 1, receptor tyrosine kinase	Plasma Membrane	kinase	ROS1 inhibitor, DS-6051b, crizotinib/vemurafenib, cabozantinib/nivolumab, alkotinib, brigatinib, cabozantinib, crizotinib/erlotinib, crizotinib/pazopanib, ceritinib, crizotinib/gefitinib, lorlatinib, cabozantinib/erlotinib, entrectinib, crizotinib, repotrectinib
RPS6KA3	RPS6KA3	ribosomal protein S6 kinase A3	Cytoplasm	kinase
S1PR2	S1PR2	sphingosine-1-phosphate receptor 2	Plasma Membrane	G-protein coupled receptor
S1PR4	S1PR4	sphingosine-1-phosphate receptor 4	Plasma Membrane	G-protein coupled receptor	fingolimod phosphate
SELE	SELE	selectin E	Plasma Membrane	transmembrane receptor	uproleselan
SELL	SELL	selectin L	Plasma Membrane	transmembrane receptor
SELP	SELP	selectin P	Plasma Membrane	transmembrane receptor	crizanlizumab
SENP6	SENP6	SUMO specific peptidase 6	Cytoplasm	peptidase
SENP7	SENP7	SUMO specific peptidase 7	Nucleus	peptidase
SENP8	SENP8	SUMO peptidase family member, NEDD8 specific	Cytoplasm	peptidase
SGK2	SGK2	serum/glucocorticoid regulated kinase 2	Cytoplasm	kinase
SHBG	SHBG	sex hormone binding globulin	Extracellular Space	other
SIK2	SIK2	salt inducible kinase 2	Cytoplasm	kinase
SIRT1	SIRT1	sirtuin 1	Nucleus	transcription regulator
SIRT2	SIRT2	sirtuin 2	Nucleus	transcription regulator
SLC22A12	SLC22A12	solute carrier family 22 member 12	Plasma Membrane	transporter	verinurad, allopurinol/lesinurad, lesinurad, colchicine/probenecid, probenecid
SLC22A6	SLC22A6	solute carrier family 22 member 6	Plasma Membrane	transporter	allopurinol/lesinurad, lesinurad, colchicine/probenecid, probenecid
SLCO1B1	SLCO1B1	solute carrier organic anion transporter family member 1B1	Plasma Membrane	transporter
SLCO1B3	SLCO1B3	solute carrier organic anion transporter family member 1B3	Plasma Membrane	transporter
SLK	SLK	STE20 like kinase	Nucleus	kinase
SMAD3	SMAD3	SMAD family member 3	Nucleus	transcription regulator
SMN1; SMN2	SMN1; SMN2
SNCA	SNCA	synuclein alpha	Cytoplasm	enzyme
SRD5A2	SRD5A2	steroid 5 alpha-reductase 2	Cytoplasm	enzyme	dutasteride/tamsulosin, dutasteride, azelaic acid, finasteride
SRPK1	SRPK1	SRSF protein kinase 1	Nucleus	kinase
ST6GAL1	ST6GAL1	ST6 beta-galactoside alpha-2,6-sialyltransferase 1	Cytoplasm	enzyme
STAT1	STAT1	signal transducer and activator of transcription 1	Nucleus	transcription regulator
STAT3	STAT3	signal transducer and activator of transcription 3	Nucleus	transcription regulator	danvatirsen, OPB-31121, OPB-51602, TTI-101, STAT3 inhibitor XIII, golotimod, STAT3 inhibitor
STK17A	STK17A	serine/threonine kinase 17a	Nucleus	kinase
STK17B	STK17B	serine/threonine kinase 17b	Nucleus	kinase
STK3	STK3	serine/threonine kinase 3	Cytoplasm	kinase
TAOK1	TAOK1	TAO kinase 1	Cytoplasm	kinase
TBK1	TBK1	TANK binding kinase 1	Cytoplasm	kinase
TBXAS1	TBXAS1	thromboxane A synthase 1	Plasma Membrane	enzyme	ridogrel
TDP1	TDP1	tyrosyl-DNA phosphodiesterase 1	Nucleus	enzyme
TDP2	TDP2	tyrosyl-DNA phosphodiesterase 2	Cytoplasm	transcription regulator
TERT	TERT	telomerase reverse transcriptase	Nucleus	enzyme	imetelstat, telomerase inhibitor
TGM2	TGM2	transglutaminase 2	Cytoplasm	enzyme
THPO	THPO	thrombopoietin	Extracellular Space	cytokine
THRB	THRB	thyroid hormone receptor beta	Nucleus	ligand-dependent nuclear receptor	dextrothyroxine, amiodarone, levothyroxine/l-triiodothyronine, denosumab/levothyroxine, L-triiodothyronine, 3,5-diiodothyropropionic acid, levothyroxine
TLR9	TLR9	toll like receptor 9	Plasma Membrane	transmembrane receptor	AST-008, MGN1703, ISS-1018, CPG 10104, agatolimod, DV281, IMO-2125, GNKG168, DUK-CPG-001, hydroxychloroquine, SD-101, HYB-2055
TMIGD3	TMIGD3	transmembrane and immunoglobulin domain containing 3	Plasma Membrane	other
TNF	TNF	tumor necrosis factor	Extracellular Space	cytokine	bortezomib/dexamethasone/pomalidomide, bortezomib/dexamethasone/thalidomide, thalidomide, rituximab/thalidomide, infliximab/prednisone, infliximab/methylprednisolone, bevacizumab/docetaxel/prednisone/thalidomide/zoledronic acid, tumor necrosis factor receptor antagonist, adalimumab/methotrexate, prednisone/thalidomide, dexamethasone/pomalidomide, cyclophosphamide/dexamethasone/thalidomide, certol…
TNKS	TNKS	tankyrase	Nucleus	enzyme
TNKS2	TNKS2	tankyrase 2	Nucleus	enzyme
TOP1	TOP1	DNA topoisomerase I	Nucleus	enzyme	cyclophosphamide/topotecan/vincristine, topoisomerase I inhibitor, bevacizumab/topotecan, aflibercept/irinotecan, bevacizumab/capecitabine/irinotecan, simmitecan, paclitaxel/topotecan, irinotecan, ifosfamide/topotecan, bevacizumab/irinotecan/oxaliplatin, SN-38, bevacizumab/paclitaxel/topotecan, T 0128, bevacizumab/irinotecan, belotecan, 5-fluorouracil/irinotecan/oxaliplatin, capecitabine/cetuxima…
TOP2A	TOP2A	DNA topoisomerase II alpha	Nucleus	enzyme	bortezomib/doxorubicin, daunorubicin/tretinoin, clofarabine/filgrastim/idarubicin, idarubicin, chlorambucil/epirubicin, cladribine/cytarabine/filgrastim/idarubicin/plerixafor, cyclophosphamide/epirubicin/5-fluorouracil/paclitaxel, fleroxacin, cisplatin/doxorubicin/methotrexate, cytarabine/idarubicin, chlorambucil/mitoxantrone/prednisone/rituximab, cladribine/cytarabine/filgrastim/idarubicin, AQ4N…
TP53	TP53	tumor protein p53	Nucleus	transcription regulator	BI 907828, kevetrin, cenersen, azurin 50-77, ALT-801, APR-246, COTI-2, CGM097
TPMT	TPMT	thiopurine S-methyltransferase	Cytoplasm	enzyme	olsalazine
TSHR	TSHR	thyroid stimulating hormone receptor	Plasma Membrane	G-protein coupled receptor	ORG 41841
TTR	TTR	transthyretin	Extracellular Space	transporter	tafamidis, inotersen, anti-transthyretin siRNA ALN-TTR02, AG10, 4'-iodo-4'-deoxydoxorubicin, IONIS-TTR Rx
TYR	TYR	tyrosinase	Cytoplasm	enzyme	azelaic acid, hydroquinone
TYRO3	TYRO3	TYRO3 protein tyrosine kinase	Plasma Membrane	kinase	cabozantinib/nivolumab, cabozantinib/erlotinib, cabozantinib
USP2	USP2	ubiquitin specific peptidase 2	Cytoplasm	peptidase
VCP	VCP	valosin containing protein	Cytoplasm	enzyme	CB-5083
VEGFA	VEGFA	vascular endothelial growth factor A	Extracellular Space	growth factor	bevacizumab/capecitabine, bevacizumab/paclitaxel/topotecan, bevacizumab/temozolomide, bevacizumab/docetaxel/prednisone/thalidomide/zoledronic acid, bevacizumab-IRDye 800CW, bevacizumab/5-fluorouracil/irinotecan/oxaliplatin, bevacizumab/irinotecan, bevacizumab/sorafenib, bevacizumab/erlotinib, brolucizumab, bevacizumab, bevacizumab/gemcitabine, bevacizumab/panitumumab, bevacizumab/doxorubicin/pacl…
WEE1	WEE1	WEE1 G2 checkpoint kinase	Nucleus	kinase	adavosertib
XBP1	XBP1	X-box binding protein 1	Nucleus	transcription regulator
XDH	XDH	xanthine dehydrogenase	Cytoplasm	enzyme	xanthine oxidase inhibitor, allopurinol/lesinurad, allopurinol/colchicine, oxypurinol, allopurinol, febuxostat
YARS	YARS1	tyrosyl-tRNA synthetase 1	Cytoplasm	enzyme
