## Supplemental Table 4 for "Elucidating Direct Kinase Targets of Compound Danshen Dropping Pills Employing Archived Data and Prediction Models"

### Sheet: Sheet1
Gene names (primary )	Symbol	Entrez Gene Name	Location	Type(s)	Drug(s)
AAK1	AAK1	AP2 associated kinase 1	Cytoplasm	kinase
ACVR1	ACVR1	activin A receptor type 1	Plasma Membrane	kinase
ACVR1B	ACVR1B	activin A receptor type 1B	Plasma Membrane	kinase
ACVR2A	ACVR2A	activin A receptor type 2A	Plasma Membrane	kinase	bimagrumab
ACVRL1	ACVRL1	activin A receptor like type 1	Plasma Membrane	kinase	PF-3446962, P7170
AKT2	AKT2	AKT serine/threonine kinase 2	Cytoplasm	kinase	triciribine, triciribine phosphate, enzastaurin, GSK690693, BAY1125976
ALK	ALK	ALK receptor tyrosine kinase	Plasma Membrane	kinase	gilteritinib, belizatinib, crizotinib/vemurafenib, ensartinib, alkotinib, WX-0593, crizotinib/prednisolone, brigatinib, CEP-37440, ASP3026, crizotinib/erlotinib, crizotinib/pazopanib, ALK inhibitor, PLB1003, ceritinib, crizotinib/gefitinib, CT-707, lorlatinib, alectinib, entrectinib, crizotinib/gemcitabine, crizotinib, repotrectinib
ANKK1	ANKK1	ankyrin repeat and kinase domain containing 1	Cytoplasm	kinase
AURKA	AURKA	aurora kinase A	Nucleus	kinase	ilorasertib, MK 5108, SNS 314, AT-9283, alisertib, MLN8054, TTP607, CYC 116, TAS-119, tozasertib, AMG 900, danusertib
AURKB	AURKB	aurora kinase B	Nucleus	kinase	TTP607, CYC 116, tozasertib, AMG 900, danusertib, GSK1070916, barasertib, TAK-901, chiauranib, ilorasertib, SNS 314, AT-9283
AURKC	AURKC	aurora kinase C	Nucleus	kinase	AMG 900, danusertib, GSK1070916, ilorasertib, TTP607, tozasertib
AXL	AXL	AXL receptor tyrosine kinase	Plasma Membrane	kinase	gilteritinib, cabozantinib/nivolumab, INCB081776, bosutinib, cabozantinib, DS-1205c, humax-AXL-ADC, BPI-9016M, cabozantinib/erlotinib, ningetinib, ONO-7475, TP-0903, sitravatinib, bemcentinib, BA3011
BLK	BLK	BLK proto-oncogene, Src family tyrosine kinase	Cytoplasm	kinase	afatinib/osimertinib, gefitinib/osimertinib, erlotinib/osimertinib, osimertinib
BMP2K	BMP2K	BMP2 inducible kinase	Nucleus	kinase
BMPR1A	BMPR1A	bone morphogenetic protein receptor type 1A	Plasma Membrane	kinase
BMPR1B	BMPR1B	bone morphogenetic protein receptor type 1B	Plasma Membrane	kinase
BMX	BMX	BMX non-receptor tyrosine kinase	Cytoplasm	kinase
BRAF	BRAF	B-Raf proto-oncogene, serine/threonine kinase	Cytoplasm	kinase	irinotecan/panitumumab/vemurafenib, sorafenib, dabrafenib/trametinib, sorafenib/sulindac/sunitinib, ARQ 736, vemurafenib, ipilimumab/vemurafenib, binimetinib/encorafenib/panitumumab, bevacizumab/sorafenib, dexamethasone/lenalidomide/sorafenib, regorafenib, BRAF inhibitor, 5-azacytidine/sorafenib, dabrafenib/ipilimumab/trametinib, HM95573, CEP-32496, cetuximab/vemurafenib, dabrafenib/panitumumab/t…
BRSK1	BRSK1	BR serine/threonine kinase 1	Cytoplasm	kinase
BTK	BTK	Bruton tyrosine kinase	Cytoplasm	kinase	ARQ 531, tirabrutinib, ACP-196/ACP-319, acalabrutinib, bendamustine/ibrutinib/rituximab, ibrutinib, SHR1459, ibrutinib/rituximab, vecabrutinib, BTK inhibitor, zanubrutinib, fenebrutinib, ibrutinib/obinutuzumab, M7583, ICP-022, BMS-986142, spebrutinib, TG-1701, LOXO-305, DTRMWXHS-12, poseltinib
CAMK1D	CAMK1D	calcium/calmodulin dependent protein kinase ID	Cytoplasm	kinase
CAMK1G	CAMK1G	calcium/calmodulin dependent protein kinase IG	Cytoplasm	kinase
CAMK2A	CAMK2A	calcium/calmodulin dependent protein kinase II alpha	Cytoplasm	kinase
CAMK2B	CAMK2B	calcium/calmodulin dependent protein kinase II beta	Cytoplasm	kinase
CAMK2D	CAMK2D	calcium/calmodulin dependent protein kinase II delta	Cytoplasm	kinase
CAMK2G	CAMK2G	calcium/calmodulin dependent protein kinase II gamma	Cytoplasm	kinase
CAMK4	CAMK4	calcium/calmodulin dependent protein kinase IV	Nucleus	kinase
CAMKK1	CAMKK1	calcium/calmodulin dependent protein kinase kinase 1	Cytoplasm	kinase
CAMKK2	CAMKK2	calcium/calmodulin dependent protein kinase kinase 2	Cytoplasm	kinase
CDC42BPB	CDC42BPB	CDC42 binding protein kinase beta	Cytoplasm	kinase
CDC7	CDC7	cell division cycle 7	Nucleus	kinase	BMS-863233, TAK-931, LY3143921, NMS-1116354
CDK11B	CDK11B	cyclin dependent kinase 11B	Nucleus	kinase
CDK15	CDK15	cyclin dependent kinase 15	Plasma Membrane	kinase
CDK16	CDK16	cyclin dependent kinase 16	Cytoplasm	kinase
CDK17	CDK17	cyclin dependent kinase 17	Cytoplasm	kinase
CDK3	CDK3	cyclin dependent kinase 3	Other	kinase	alvocidib
CDK4	CDK4	cyclin dependent kinase 4	Nucleus	kinase	abemaciclib/anastrozole, fulvestrant/ribociclib, SHR6390, abemaciclib, milciclib, exemestane/palbociclib, roniciclib, ribociclib/tamoxifen, lerociclib, cyclin dependent kinase 4 inhibitor, palbociclib, AG 024322, fulvestrant/palbociclib, riviciclib, HS-10342, FCN-437, abemaciclib/exemestane, abemaciclib/aromatase inhibitor, voruciclib, FLX925, ribociclib, trilaciclib, anastrozole/ribociclib, ever…
CDK5	CDK5	cyclin dependent kinase 5	Nucleus	kinase	CYC065, alvocidib, dinaciclib
CDK6	CDK6	cyclin dependent kinase 6	Nucleus	kinase	letrozole/ribociclib, abemaciclib/aromatase inhibitor/GnRH analog, abemaciclib/fulvestrant, ribociclib/tamoxifen, lerociclib, letrozole/palbociclib, anastrozole/palbociclib, abemaciclib/letrozole, palbociclib, alvocidib, exemestane/ribociclib, fulvestrant/palbociclib, HS-10342, abemaciclib/anastrozole, fulvestrant/ribociclib, FCN-437, abemaciclib/exemestane, abemaciclib/aromatase inhibitor, SHR63…
CDK7	CDK7	cyclin dependent kinase 7	Nucleus	kinase	SB-1317, BMS-387032, roscovitine, alvocidib, CT7001, SY-1365
CDK8	CDK8	cyclin dependent kinase 8	Nucleus	kinase	SEL120, BCD-115, alvocidib
CDK9	CDK9	cyclin dependent kinase 9	Nucleus	kinase	alvocidib, riviciclib, roniciclib, dinaciclib, BAY1251152, AZD5438, CYC065, CDK9 inhibitor, SB-1317, BMS-387032, roscovitine
CDKL2	CDKL2	cyclin dependent kinase like 2	Nucleus	kinase
CDKL3	CDKL3	cyclin dependent kinase like 3	Cytoplasm	kinase
CDKL5	CDKL5	cyclin dependent kinase like 5	Nucleus	kinase
CHEK1	CHEK1	checkpoint kinase 1	Nucleus	kinase	UCN-01, prexasertib, CCT245737, GDC-0575, PF 00477736, MK-8776, CHK1 inhibitor, XL844, GDC-0425, cdc25C phosphatase (211-221)
CHEK2	CHEK2	checkpoint kinase 2	Nucleus	kinase	XL844
CHUK	CHUK	component of inhibitor of nuclear factor kappa B kinase complex	Cytoplasm	kinase	bardoxolone methyl
CILK1	CILK1
CIT	CIT	citron rho-interacting serine/threonine kinase	Cytoplasm	kinase
CLK1	CLK1	CDC like kinase 1	Nucleus	kinase
CLK2	CLK2	CDC like kinase 2	Nucleus	kinase
CLK4	CLK4	CDC like kinase 4	Nucleus	kinase
CSF1R	CSF1R	colony stimulating factor 1 receptor	Plasma Membrane	kinase	FPA008, lapatinib/pazopanib, imatinib/sunitinib, sunitinib, regorafenib, pazopanib, quizartinib, dasatinib/nilotinib, SNDX-6352, ARRY-382, imatinib, nilotinib, pexidartinib, imatinib/nilotinib, NMS-03592088, c-FMS inhibitor, emactuzumab, erdafitinib, DCC-3014, IMC-CS4, JNJ-40346527, bosutinib, BLZ-945, crizotinib/pazopanib, TPX-0022, decitabine/imatinib, PLX7486, imatinib/sirolimus, imatinib/sora…
CSK	CSK	C-terminal Src kinase	Cytoplasm	kinase	bosutinib
CSNK1A1	CSNK1A1	casein kinase 1 alpha 1	Cytoplasm	kinase
CSNK1A1L	CSNK1A1L	casein kinase 1 alpha 1 like	Cytoplasm	kinase
CSNK1D	CSNK1D	casein kinase 1 delta	Cytoplasm	kinase
CSNK1E	CSNK1E	casein kinase 1 epsilon	Cytoplasm	kinase
CSNK1G1	CSNK1G1	casein kinase 1 gamma 1	Cytoplasm	kinase
CSNK1G2	CSNK1G2	casein kinase 1 gamma 2	Cytoplasm	kinase
CSNK1G3	CSNK1G3	casein kinase 1 gamma 3	Cytoplasm	kinase
CSNK2A1	CSNK2A1	casein kinase 2 alpha 1	Nucleus	kinase
CSNK2A2	CSNK2A2	casein kinase 2 alpha 2	Cytoplasm	kinase
DAPK1	DAPK1	death associated protein kinase 1	Cytoplasm	kinase
DAPK3	DAPK3	death associated protein kinase 3	Cytoplasm	kinase
DCLK2	DCLK2	doublecortin like kinase 2	Cytoplasm	kinase
DDR1	DDR1	discoidin domain receptor tyrosine kinase 1	Plasma Membrane	kinase	imatinib/nilotinib, dasatinib/nilotinib, decitabine/imatinib, imatinib/sunitinib, imatinib, nilotinib, imatinib/sirolimus, imatinib/sorafenib, dacomitinib
DMPK	DMPK	DM1 protein kinase	Cytoplasm	kinase
DYRK1A	DYRK1A	dual specificity tyrosine phosphorylation regulated kinase 1A	Nucleus	kinase
DYRK1B	DYRK1B	dual specificity tyrosine phosphorylation regulated kinase 1B	Nucleus	kinase
DYRK2	DYRK2	dual specificity tyrosine phosphorylation regulated kinase 2	Cytoplasm	kinase
DYRK3	DYRK3	dual specificity tyrosine phosphorylation regulated kinase 3	Nucleus	kinase
DYRK4	DYRK4	dual specificity tyrosine phosphorylation regulated kinase 4	Nucleus	kinase
EEF2K	EEF2K	eukaryotic elongation factor 2 kinase	Cytoplasm	kinase
EGFR	EGFR	epidermal growth factor receptor	Plasma Membrane	kinase	hemay020, cetuximab/erlotinib, CK-101, 18F-PEG6-IPQA, bis-tyrphostin, erlotinib/osimertinib, capecitabine/cetuximab/irinotecan, MCLA-158, neratinib, erlotinib, dasatinib/erlotinib, erlotinib/gemcitabine, BPI-15086, SCT200, BIBX 1382BS, ABBV-221, docetaxel/lapatinib, afatinib, afatinib/paclitaxel, cetuximab/vemurafenib, lazertinib, sym013, HLX07, BMS-690514, matuzumab, cetuximab/dabrafenib/trameti…
EIF2AK1	EIF2AK1	eukaryotic translation initiation factor 2 alpha kinase 1	Cytoplasm	kinase
EIF2AK2	EIF2AK2	eukaryotic translation initiation factor 2 alpha kinase 2	Cytoplasm	kinase
EIF2AK3	EIF2AK3	eukaryotic translation initiation factor 2 alpha kinase 3	Cytoplasm	kinase
EPHA1	EPHA1	EPH receptor A1	Plasma Membrane	kinase
EPHA2	EPHA2	EPH receptor A2	Plasma Membrane	kinase	cytarabine/dasatinib/dexamethasone/methotrexate, dasatinib/nilotinib, DS-8895a, dasatinib/prednisone, dasatinib/erlotinib, dasatinib/dexamethasone, regorafenib, MEDI-547, dasatinib, ephA2-targeting DOPC-encapsulated siRNA
EPHA3	EPHA3	EPH receptor A3	Plasma Membrane	kinase	anti-EphA3 monoclonal antibody KB004
EPHA4	EPHA4	EPH receptor A4	Plasma Membrane	kinase
EPHA5	EPHA5	EPH receptor A5	Plasma Membrane	kinase
EPHA7	EPHA7	EPH receptor A7	Plasma Membrane	kinase
EPHA8	EPHA8	EPH receptor A8	Plasma Membrane	kinase
EPHB1	EPHB1	EPH receptor B1	Plasma Membrane	kinase
EPHB2	EPHB2	EPH receptor B2	Plasma Membrane	kinase
EPHB3	EPHB3	EPH receptor B3	Plasma Membrane	kinase
EPHB6	EPHB6	EPH receptor B6	Plasma Membrane	kinase
ERBB2	ERBB2	erb-b2 receptor tyrosine kinase 2	Plasma Membrane	kinase	pirotinib, afatinib/cetuximab, paclitaxel/pertuzumab/trastuzumab, trastuzumab emtansine, cyclophosphamide/methotrexate/trastuzumab, ADCT-502, tucatinib, erlotinib/osimertinib, XMT-1522, docetaxel/pertuzumab/trastuzumab, fulvestrant/pertuzumab/trastuzumab, tamoxifen/trastuzumab, dacomitinib, tesevatinib, neratinib, letrozole/pertuzumab/trastuzumab, exemestane/trastuzumab, 89Zr-trastuzumab, erlotin…
ERBB4	ERBB4	erb-b2 receptor tyrosine kinase 4	Plasma Membrane	kinase	afatinib, afatinib/paclitaxel, pirotinib, afatinib/cetuximab, neratinib/paclitaxel, erlotinib/osimertinib, JNJ-26483327, poziotinib, dacomitinib, neratinib, afatinib/osimertinib, BMS-599626, allitinib, gefitinib/osimertinib, osimertinib, pelitinib
FER	FER	FER tyrosine kinase	Cytoplasm	kinase	lorlatinib
FES	FES	FES proto-oncogene, tyrosine kinase	Cytoplasm	kinase	lorlatinib
FGFR1	FGFR1	fibroblast growth factor receptor 1	Plasma Membrane	kinase	sorafenib, ASP5878, lapatinib/pazopanib, PRN1371, lenvatinib, sorafenib/sulindac/sunitinib, debio 1347, dexamethasone/lenalidomide/sorafenib, regorafenib, 5-azacytidine/sorafenib, pazopanib, SAR103168, derazantinib, orantinib, everolimus/sorafenib, sulfatinib, bortezomib/sorafenib, erdafitinib, decitabine/sorafenib, clofarabine/cytarabine/sorafenib, lenvatinib/pembrolizumab, cytarabine/idarubicin…
FGFR2	FGFR2	fibroblast growth factor receptor 2	Plasma Membrane	kinase	BAY1179470, derazantinib, bortezomib/dexamethasone/thalidomide, thalidomide, rituximab/thalidomide, ASP5878, PRN1371, lenvatinib, erdafitinib, debio 1347, prednisone/thalidomide, BAY1187982, regorafenib, lenvatinib/pembrolizumab, dexamethasone/thalidomide, pazopanib, docetaxel/nintedanib, everolimus/lenvatinib, FPA144, pemigatinib, palifermin, lucitanib, bortezomib/thalidomide, nintedanib
FGFR3	FGFR3	fibroblast growth factor receptor 3	Plasma Membrane	kinase	ASP5878, lapatinib/pazopanib, PRN1371, lenvatinib, erdafitinib, debio 1347, lenvatinib/pembrolizumab, pazopanib, crizotinib/pazopanib, docetaxel/nintedanib, masitinib, everolimus/lenvatinib, SAR103168, LY3076226, pemigatinib, nintedanib, B-701, derazantinib
FGR	FGR	FGR proto-oncogene, Src family tyrosine kinase	Nucleus	kinase	cetuximab/vemurafenib, irinotecan/panitumumab/vemurafenib, cobimetinib/vemurafenib, trametinib/vemurafenib, dabrafenib/trametinib/vemurafenib, vemurafenib, crizotinib/vemurafenib, ipilimumab/vemurafenib, cetuximab/irinotecan/vemurafenib, rebastinib
FLT1	FLT1	fms related tyrosine kinase 1	Plasma Membrane	kinase	sorafenib, fruquintinib, lapatinib/pazopanib, lenvatinib, sorafenib/sulindac/sunitinib, imatinib/sunitinib, vandetanib, bevacizumab/sorafenib, dexamethasone/lenalidomide/sorafenib, sunitinib, CEP 7055, axitinib, regorafenib, motesanib, icrucumab, 5-azacytidine/sorafenib, pazopanib, famitinib, cabozantinib/erlotinib, SAR103168, everolimus/sorafenib, everolimus/vandetanib, sulfatinib, bortezomib/so…
FLT3	FLT3	fms related tyrosine kinase 3	Plasma Membrane	kinase	nintedanib, KW 2449, imatinib/sorafenib, IMC-EB10, gilteritinib, midostaurin, sorafenib, PIM/FLT3 kinase inhibitor SEL24, SB-1317, sorafenib/sulindac/sunitinib, dovitinib, 4G8-SDIEM, imatinib/sunitinib, bevacizumab/sorafenib, dexamethasone/lenalidomide/sorafenib, sunitinib, 5-azacytidine/midostaurin, brigatinib, 5-azacytidine/sorafenib, tandutinib, XL999, quizartinib, ponatinib, MAX-40279, famiti…
FLT4	FLT4	fms related tyrosine kinase 4	Plasma Membrane	transmembrane receptor	imatinib/sorafenib, sorafenib, fruquintinib, lapatinib/pazopanib, lenvatinib, sorafenib/sulindac/sunitinib, IMC-3C5, imatinib/sunitinib, vandetanib, bevacizumab/sorafenib, dexamethasone/lenalidomide/sorafenib, sunitinib, JNJ-26483327, CEP 7055, axitinib, regorafenib, motesanib, 5-azacytidine/sorafenib, pazopanib, famitinib, cabozantinib/erlotinib, telatinib, everolimus/sorafenib, everolimus/vande…
FRK	FRK	fyn related Src family tyrosine kinase	Nucleus	kinase	regorafenib
FYN	FYN	FYN proto-oncogene, Src family tyrosine kinase	Plasma Membrane	kinase	dasatinib/nilotinib, dasatinib/erlotinib, JNJ-26483327, dasatinib
GAK	GAK	cyclin G associated kinase	Nucleus	kinase
GRK1	GRK1	G protein-coupled receptor kinase 1	Plasma Membrane	kinase
GRK4	GRK4	G protein-coupled receptor kinase 4	Plasma Membrane	kinase
GRK5	GRK5	G protein-coupled receptor kinase 5	Plasma Membrane	kinase
GRK7	GRK7	G protein-coupled receptor kinase 7	Cytoplasm	kinase
GSK3A	GSK3A	glycogen synthase kinase 3 alpha	Nucleus	kinase
GSK3B	GSK3B	glycogen synthase kinase 3 beta	Nucleus	kinase	glycogen synthase kinase-3beta inhibitor, enzastaurin
HCK	HCK	HCK proto-oncogene, Src family tyrosine kinase	Cytoplasm	kinase	bosutinib/hydroxyurea/ponatinib, bosutinib, rebastinib
HIPK1	HIPK1	homeodomain interacting protein kinase 1	Nucleus	kinase
HIPK2	HIPK2	homeodomain interacting protein kinase 2	Nucleus	kinase
HIPK3	HIPK3	homeodomain interacting protein kinase 3	Nucleus	kinase
HIPK4	HIPK4	homeodomain interacting protein kinase 4	Cytoplasm	kinase
IGF1R	IGF1R	insulin like growth factor 1 receptor	Plasma Membrane	transmembrane receptor	IGF-1R inhibitor, PL225B, IGF-methotrexate conjugate, cixutumumab, AVE1642, linsitinib, dalotuzumab, brigatinib, picropodophyllin, [225Ac]-FPI-1434, MM-141, BMS-754807, ganitumab, KW-2450, ceritinib, [111In]-FPI-1547, XL228, BIIB022, [I-124]-CPD-1028, IGF1
IKBKE	IKBKE	inhibitor of nuclear factor kappa B kinase subunit epsilon	Cytoplasm	kinase
INSR	INSR	insulin receptor	Plasma Membrane	kinase	canakinumab/INS, INS/pioglitazone, dapagliflozin/INS, insulin glargine/insulin lispro, insulin degludec, insulin aspart/insulin degludec, INS/sitagliptin, protamine zinc insulin, INS/protamine zinc insulin, subetta, insulin glargine, insulin detemir, insulin glulisine, alogliptin/INS, INS, INS/vildagliptin, insulin degludec/liraglutide, INS/saxagliptin, BMS-754807, dulaglutide/INS, KW-2450, insul…
INSRR	INSRR	insulin receptor related receptor	Plasma Membrane	kinase
IRAK1	IRAK1	interleukin 1 receptor associated kinase 1	Plasma Membrane	kinase
IRAK4	IRAK4	interleukin 1 receptor associated kinase 4	Cytoplasm	kinase	PF-06650833, CA-4948
ITK	ITK	IL2 inducible T cell kinase	Cytoplasm	kinase	pazopanib, crizotinib/pazopanib, lapatinib/pazopanib
JAK2	JAK2	Janus kinase 2	Cytoplasm	kinase	NS-018, erlotinib/ruxolitinib, baricitinib, ruxolitinib, jak2 inhibitor, SB-1317, tofacitinib, jaktinib, momelotinib, XL019, methotrexate/tofacitinib, WP1066, BMS-911543, baricitinib/methotrexate, AZD1480, pacritinib, entrectinib, gandotinib, fedratinib
JAK3	JAK3	Janus kinase 3	Cytoplasm	kinase	PF-06651600, tofacitinib, R-348, methotrexate/tofacitinib
KDR	KDR	kinase insert domain receptor	Plasma Membrane	kinase	CHIR-265, midostaurin, sorafenib/sulindac/sunitinib, apatinib, brivanib, imatinib/sunitinib, bevacizumab/sorafenib, tanibirumab, axitinib, motesanib, 5-azacytidine/sorafenib, tesevatinib, pazopanib, XL999, JI 101, PF 00337210, famitinib, SAR103168, telatinib, brivanib alaninate, henatinib, VEGFR2 inhibitor, pegdinetanib, rebastinib, orantinib, sulfatinib, vatalanib, XL820, BMS-690514, glesatinib,…
KIT	KIT	KIT proto-oncogene, receptor tyrosine kinase	Plasma Membrane	transmembrane receptor	midostaurin, sorafenib/sulindac/sunitinib, imatinib/sunitinib, bevacizumab/sorafenib, cytarabine/imatinib/methotrexate, axitinib, motesanib, AMG 191, 5-azacytidine/sorafenib, tandutinib, pazopanib, quizartinib, dasatinib/nilotinib, ponatinib, dasatinib/erlotinib, famitinib, telatinib, imatinib, imatinib/nilotinib/pegintron, imatinib/nilotinib, NMS-03592088, AKN-028, decitabine/sorafenib, etoposid…
LATS1	LATS1	large tumor suppressor kinase 1	Nucleus	kinase
LCK	LCK	LCK proto-oncogene, Src family tyrosine kinase	Cytoplasm	kinase	dacomitinib, pazopanib, crizotinib/pazopanib, docetaxel/nintedanib, lapatinib/pazopanib, dasatinib/nilotinib, dasatinib/erlotinib, nintedanib, JNJ-26483327, dasatinib
LIMK1	LIMK1	LIM domain kinase 1	Cytoplasm	kinase	dabrafenib/ipilimumab/trametinib, dabrafenib, dabrafenib/panitumumab/trametinib, dabrafenib/trametinib, dabrafenib/trametinib/vemurafenib, cetuximab/encorafenib, binimetinib/encorafenib, encorafenib, binimetinib/cetuximab/encorafenib, binimetinib/encorafenib/panitumumab, cetuximab/dabrafenib/trametinib, dabrafenib/panitumumab
LRRK2	LRRK2	leucine rich repeat kinase 2	Cytoplasm	kinase
LTK	LTK	leukocyte receptor tyrosine kinase	Plasma Membrane	kinase	lorlatinib
LYN	LYN	LYN proto-oncogene, Src family tyrosine kinase	Cytoplasm	kinase	docetaxel/nintedanib, tolimidone, bosutinib/hydroxyurea/ponatinib, nintedanib, JNJ-26483327, bosutinib, rebastinib, bafetinib
MAP2K1	MAP2K1	mitogen-activated protein kinase kinase 1	Cytoplasm	kinase	pimasertib, ARRY-424704, dabrafenib/panitumumab/trametinib, dabrafenib/trametinib, trametinib/vemurafenib, dabrafenib/trametinib/vemurafenib, AS703988, TAK 733, binimetinib/cetuximab/encorafenib, binimetinib/encorafenib/panitumumab, MKK1 inhibitor, refametinib, E 6201, PD184352, cetuximab/dabrafenib/trametinib, binimetinib, dabrafenib/ipilimumab/trametinib, trametinib, cobimetinib/vemurafenib, bi…
MAP2K2	MAP2K2	mitogen-activated protein kinase kinase 2	Cytoplasm	kinase	dabrafenib/panitumumab/trametinib, dabrafenib/trametinib, trametinib/vemurafenib, dabrafenib/trametinib/vemurafenib, AS703988, TAK 733, binimetinib/cetuximab/encorafenib, binimetinib/encorafenib/panitumumab, PD184352, cetuximab/dabrafenib/trametinib, binimetinib, dabrafenib/ipilimumab/trametinib, trametinib, cobimetinib/vemurafenib, binimetinib/encorafenib, cobimetinib, selumetinib, FCN-159, tram…
MAP2K3	MAP2K3	mitogen-activated protein kinase kinase 3	Cytoplasm	kinase
MAP2K4	MAP2K4	mitogen-activated protein kinase kinase 4	Cytoplasm	kinase	cetuximab/encorafenib, binimetinib/encorafenib, encorafenib, binimetinib/cetuximab/encorafenib, binimetinib/encorafenib/panitumumab
MAP2K6	MAP2K6	mitogen-activated protein kinase kinase 6	Cytoplasm	kinase
MAP2K7	MAP2K7	mitogen-activated protein kinase kinase 7	Cytoplasm	kinase
MAP3K10	MAP3K10	mitogen-activated protein kinase kinase kinase 10	Cytoplasm	kinase
MAP3K11	MAP3K11	mitogen-activated protein kinase kinase kinase 11	Cytoplasm	kinase
MAP3K13	MAP3K13	mitogen-activated protein kinase kinase kinase 13	Cytoplasm	kinase
MAP3K15	MAP3K15	mitogen-activated protein kinase kinase kinase 15	Other	other
MAP3K2	MAP3K2	mitogen-activated protein kinase kinase kinase 2	Cytoplasm	kinase
MAP3K20	MAP3K20	mitogen-activated protein kinase kinase kinase 20	Cytoplasm	kinase
MAP3K3	MAP3K3	mitogen-activated protein kinase kinase kinase 3	Cytoplasm	kinase
MAP3K5	MAP3K5	mitogen-activated protein kinase kinase kinase 5	Cytoplasm	kinase	selonsertib
MAP3K6	MAP3K6	mitogen-activated protein kinase kinase kinase 6	Other	kinase
MAP3K9	MAP3K9	mitogen-activated protein kinase kinase kinase 9	Cytoplasm	kinase
MAP4K1	MAP4K1	mitogen-activated protein kinase kinase kinase kinase 1	Cytoplasm	kinase
MAP4K2	MAP4K2	mitogen-activated protein kinase kinase kinase kinase 2	Cytoplasm	kinase
MAP4K3	MAP4K3	mitogen-activated protein kinase kinase kinase kinase 3	Other	kinase
MAP4K4	MAP4K4	mitogen-activated protein kinase kinase kinase kinase 4	Cytoplasm	kinase
MAP4K5	MAP4K5	mitogen-activated protein kinase kinase kinase kinase 5	Cytoplasm	kinase	cetuximab/vemurafenib, irinotecan/panitumumab/vemurafenib, cobimetinib/vemurafenib, trametinib/vemurafenib, dabrafenib/trametinib/vemurafenib, vemurafenib, crizotinib/vemurafenib, ipilimumab/vemurafenib, cetuximab/irinotecan/vemurafenib
MAPK1	MAPK1	mitogen-activated protein kinase 1	Cytoplasm	kinase	LTT462, pexmetinib, ulixertinib, LY3214996, ASN007, binimetinib, ASTX029, KO-947, LY-3007113, MAP kinase1 inhibitor
MAPK10	MAPK10	mitogen-activated protein kinase 10	Cytoplasm	kinase	cetuximab/encorafenib, binimetinib/encorafenib, encorafenib, binimetinib/cetuximab/encorafenib, binimetinib/encorafenib/panitumumab
MAPK12	MAPK12	mitogen-activated protein kinase 12	Cytoplasm	kinase	talmapimod
MAPK14	MAPK14	mitogen-activated protein kinase 14	Cytoplasm	kinase	RO-3201195, p38 MAP kinase inhibitor, talmapimod, ralimetinib
MAPK15	MAPK15	mitogen-activated protein kinase 15	Cytoplasm	kinase
MAPK7	MAPK7	mitogen-activated protein kinase 7	Cytoplasm	kinase
MAPK8	MAPK8	mitogen-activated protein kinase 8	Cytoplasm	kinase	aplidine, cetuximab/encorafenib, binimetinib/encorafenib, encorafenib, binimetinib/cetuximab/encorafenib, binimetinib/encorafenib/panitumumab
MAPK9	MAPK9	mitogen-activated protein kinase 9	Cytoplasm	kinase	cetuximab/encorafenib, binimetinib/encorafenib, encorafenib, binimetinib/cetuximab/encorafenib, binimetinib/encorafenib/panitumumab
MAPKAPK3	MAPKAPK3	MAPK activated protein kinase 3	Nucleus	kinase
MAPKAPK5	MAPKAPK5	MAPK activated protein kinase 5	Cytoplasm	kinase
MARK1	MARK1	microtubule affinity regulating kinase 1	Cytoplasm	kinase
MARK2	MARK2	microtubule affinity regulating kinase 2	Cytoplasm	kinase
MARK3	MARK3	microtubule affinity regulating kinase 3	Cytoplasm	kinase	cdc25C phosphatase (211-221)
MARK4	MARK4	microtubule affinity regulating kinase 4	Cytoplasm	kinase
MAST1	MAST1	microtubule associated serine/threonine kinase 1	Cytoplasm	kinase
MATK	MATK	megakaryocyte-associated tyrosine kinase	Cytoplasm	kinase
MELK	MELK	maternal embryonic leucine zipper kinase	Cytoplasm	kinase	OTS167
MET	MET	MET proto-oncogene, receptor tyrosine kinase	Plasma Membrane	kinase	EMD 1204831, volitinib, bozitinib, onartuzumab, LY3164530, ARGX-111, glumetinib, OMO-1, AL2846, MK2461, EMI-137, cabozantinib/erlotinib, crizotinib, tivantinib, ABT-700, JNJ-38877605, AMG 208, EMB-01, amuvatinib, c-MET inhibitor, LY2875358, SAR125844, crizotinib/vemurafenib, cabozantinib/nivolumab, merestinib, foretinib, glesatinib, SAIT301, crizotinib/prednisolone, MK8033, altiratinib, YYB101, P…
MINK1	MINK1	misshapen like kinase 1	Cytoplasm	kinase
MKNK1	MKNK1	MAPK interacting serine/threonine kinase 1	Cytoplasm	kinase	ETC-1907206, BAY1143269, tomivosertib, dacomitinib
MKNK2	MKNK2	MAPK interacting serine/threonine kinase 2	Cytoplasm	kinase	ETC-1907206, tomivosertib
MST1R	MST1R	macrophage stimulating 1 receptor	Plasma Membrane	kinase	crizotinib/erlotinib, crizotinib/pazopanib, crizotinib/gefitinib, crizotinib/vemurafenib, glesatinib, crizotinib
MUSK	MUSK	muscle associated receptor tyrosine kinase	Plasma Membrane	kinase
MYLK	MYLK	myosin light chain kinase	Cytoplasm	kinase
MYLK2	MYLK2	myosin light chain kinase 2	Cytoplasm	kinase
MYLK4	MYLK4	myosin light chain kinase family member 4	Cytoplasm	kinase
MYO3A	MYO3A	myosin IIIA	Cytoplasm	kinase
MYO3B	MYO3B	myosin IIIB	Plasma Membrane	kinase
NEK2	NEK2	NIMA related kinase 2	Cytoplasm	kinase
NEK4	NEK4	NIMA related kinase 4	Nucleus	kinase
NEK5	NEK5	NIMA related kinase 5	Other	kinase
NEK6	NEK6	NIMA related kinase 6	Nucleus	kinase
NEK7	NEK7	NIMA related kinase 7	Nucleus	kinase
NLK	NLK	nemo like kinase	Nucleus	kinase
NTRK1	NTRK1	neurotrophic receptor tyrosine kinase 1	Plasma Membrane	kinase	larotrectinib, VMD-928, DS-6051b, belizatinib, lorlatinib, entrectinib, TRK tyrosine kinase inhibitor, repotrectinib, PLX7486, milciclib, LOXO-195, regorafenib
NTRK3	NTRK3	neurotrophic receptor tyrosine kinase 3	Plasma Membrane	kinase	larotrectinib, DS-6051b, belizatinib, lorlatinib, entrectinib, repotrectinib, PLX7486, LOXO-195, ONO-7579
NUAK2	NUAK2	NUAK family kinase 2	Other	kinase
OXSR1	OXSR1	oxidative stress responsive kinase 1	Nucleus	kinase
PAK2	PAK2	p21 (RAC1) activated kinase 2	Cytoplasm	kinase
PAK3	PAK3	p21 (RAC1) activated kinase 3	Cytoplasm	kinase
PAK5	PAK5	p21 (RAC1) activated kinase 5	Nucleus	kinase
PAK6	PAK6	p21 (RAC1) activated kinase 6	Cytoplasm	kinase
PASK	PASK	PAS domain containing serine/threonine kinase	Cytoplasm	kinase
PBK	PBK	PDZ binding kinase	Cytoplasm	kinase
PDGFRA	PDGFRA	platelet derived growth factor receptor alpha	Plasma Membrane	kinase	midostaurin, lapatinib/pazopanib, lenvatinib, olaratumab, imatinib/sunitinib, sunitinib, 5-azacytidine/midostaurin, axitinib, regorafenib, pazopanib, telatinib, imatinib, crenolanib, becaplermin, doxorubicin/olaratumab, amuvatinib, imatinib/nilotinib, imatinib/peginterferon alfa-2a, erdafitinib, lenvatinib/pembrolizumab, crizotinib/pazopanib, docetaxel/nintedanib, everolimus/lenvatinib, decitabin…
PDPK1	PDPK1	3-phosphoinositide dependent protein kinase 1	Cytoplasm	kinase
PHKG1	PHKG1	phosphorylase kinase catalytic subunit gamma 1	Cytoplasm	kinase
PHKG2	PHKG2	phosphorylase kinase catalytic subunit gamma 2	Cytoplasm	kinase
PIM1	PIM1	Pim-1 proto-oncogene, serine/threonine kinase	Cytoplasm	kinase	SGI 1776, PIM/FLT3 kinase inhibitor SEL24, LGH447, AZD-1208
PIM2	PIM2	Pim-2 proto-oncogene, serine/threonine kinase	Nucleus	kinase	SGI 1776, PIM/FLT3 kinase inhibitor SEL24, LGH447, AZD-1208
PIM3	PIM3	Pim-3 proto-oncogene, serine/threonine kinase	Cytoplasm	kinase	SGI 1776, PIM/FLT3 kinase inhibitor SEL24, LGH447, AZD-1208
PKD1	PKD1	polycystin 1, transient receptor potential channel interacting	Plasma Membrane	ion channel
PKD2	PKD2	polycystin 2, transient receptor potential cation channel	Plasma Membrane	ion channel
PKD3	PKD3
PKMYT1	PKMYT1	protein kinase, membrane associated tyrosine/threonine 1	Cytoplasm	kinase
PKN1	PKN1	protein kinase N1	Cytoplasm	kinase
PKN2	PKN2	protein kinase N2	Cytoplasm	kinase
PLK1	PLK1	polo like kinase 1	Nucleus	kinase	lipid encapsulated anti-PLK1 siRNA TKM-080301, onvansertib, GSK461364, TAK-960, MK1496, rigosertib, volasertib, BI 2536
PLK2	PLK2	polo like kinase 2	Nucleus	kinase
PLK3	PLK3	polo like kinase 3	Nucleus	kinase
PLK4	PLK4	polo like kinase 4	Cytoplasm	kinase	CFI-400945
PRKAA1	PRKAA1	protein kinase AMP-activated catalytic subunit alpha 1	Cytoplasm	kinase	phenformin
PRKAA2	PRKAA2	protein kinase AMP-activated catalytic subunit alpha 2	Cytoplasm	kinase
PRKCA	PRKCA	protein kinase C alpha	Cytoplasm	kinase	ingenol mebutate, aprinocarsen, L-threo-safingol
PRKCB	PRKCB	protein kinase C beta	Cytoplasm	kinase	ingenol mebutate, sotrastaurin, enzastaurin, ruboxistaurin
PRKCD	PRKCD	protein kinase C delta	Cytoplasm	kinase	ingenol mebutate
PRKCI	PRKCI	protein kinase C iota	Cytoplasm	kinase	ingenol mebutate
PRKCQ	PRKCQ	protein kinase C theta	Cytoplasm	kinase	ingenol mebutate, sotrastaurin
PRKG1	PRKG1	protein kinase cGMP-dependent 1	Cytoplasm	kinase
PRKG2	PRKG2	protein kinase cGMP-dependent 2	Cytoplasm	kinase
PRKX	PRKX	protein kinase X-linked	Cytoplasm	kinase
PTK2	PTK2	protein tyrosine kinase 2	Cytoplasm	kinase	CT-707, lorlatinib, BI 853520, repotrectinib
PTK2B	PTK2B	protein tyrosine kinase 2 beta	Cytoplasm	kinase	CT-707, lorlatinib, PF-562271
PTK6	PTK6	protein tyrosine kinase 6	Cytoplasm	kinase	everolimus/vandetanib, vandetanib
RAF1	RAF1	Raf-1 proto-oncogene, serine/threonine kinase	Cytoplasm	kinase	CHIR-265, irinotecan/panitumumab/vemurafenib, sorafenib, dabrafenib/trametinib, sorafenib/sulindac/sunitinib, vemurafenib, ipilimumab/vemurafenib, binimetinib/encorafenib/panitumumab, bevacizumab/sorafenib, dexamethasone/lenalidomide/sorafenib, regorafenib, 5-azacytidine/sorafenib, dabrafenib/ipilimumab/trametinib, HM95573, c-raf antisense oligonucleotide liposome, cetuximab/vemurafenib, dabrafen…
RET	RET	ret proto-oncogene	Plasma Membrane	kinase	sorafenib, LOXO-292, lenvatinib, sorafenib/sulindac/sunitinib, imatinib/sunitinib, vandetanib, bevacizumab/sorafenib, dexamethasone/lenalidomide/sorafenib, sunitinib, BOS172738, cytarabine/imatinib/methotrexate, regorafenib, motesanib, 5-azacytidine/sorafenib, pazopanib, CEP-32496, ponatinib, cabozantinib/erlotinib, imatinib, cytarabine/imatinib, imatinib/nilotinib/pegintron, GSK3352589, RET inhi…
RIPK1	RIPK1	receptor interacting serine/threonine kinase 1	Plasma Membrane	kinase	GSK3145095, GSK2982772
RIPK2	RIPK2	receptor interacting serine/threonine kinase 2	Plasma Membrane	kinase	GSK2983559
ROCK1	ROCK1	Rho associated coiled-coil containing protein kinase 1	Cytoplasm	kinase
ROCK2	ROCK2	Rho associated coiled-coil containing protein kinase 2	Cytoplasm	kinase	KD025
ROS1	ROS1	ROS proto-oncogene 1, receptor tyrosine kinase	Plasma Membrane	kinase	ROS1 inhibitor, DS-6051b, crizotinib/vemurafenib, cabozantinib/nivolumab, alkotinib, brigatinib, cabozantinib, crizotinib/erlotinib, crizotinib/pazopanib, ceritinib, crizotinib/gefitinib, lorlatinib, cabozantinib/erlotinib, entrectinib, crizotinib, repotrectinib
RPS6KA3	RPS6KA3	ribosomal protein S6 kinase A3	Cytoplasm	kinase
RPS6KA4	RPS6KA4	ribosomal protein S6 kinase A4	Cytoplasm	kinase
RPS6KA5	RPS6KA5	ribosomal protein S6 kinase A5	Nucleus	kinase
RPS6KB1	RPS6KB1	ribosomal protein S6 kinase B1	Cytoplasm	kinase
SBK3	SBK3	SH3 domain binding kinase family member 3	Other	other
SGK1	SGK1	serum/glucocorticoid regulated kinase 1	Cytoplasm	kinase
SIK1	SIK1/SIK1B	salt inducible kinase 1	Nucleus	kinase	dabrafenib/ipilimumab/trametinib, dabrafenib, dabrafenib/panitumumab/trametinib, dabrafenib/trametinib, dabrafenib/trametinib/vemurafenib, cetuximab/dabrafenib/trametinib, dabrafenib/panitumumab
SIK2	SIK2	salt inducible kinase 2	Cytoplasm	kinase
SIK3	SIK3	SIK family kinase 3	Cytoplasm	kinase
SLK	SLK	STE20 like kinase	Nucleus	kinase
SRC	SRC	SRC proto-oncogene, non-receptor tyrosine kinase	Cytoplasm	kinase	XL999, docetaxel/nintedanib, dasatinib/nilotinib, dasatinib/erlotinib, KX-01, AZD0424, AZM-475271, bosutinib/hydroxyurea/ponatinib, saracatinib, nintedanib, repotrectinib, pexmetinib, bosutinib, dasatinib
SRMS	SRMS	src-related kinase lacking C-terminal regulatory tyrosine and N-terminal myristylation sites	Cytoplasm	kinase	cetuximab/vemurafenib, irinotecan/panitumumab/vemurafenib, cobimetinib/vemurafenib, trametinib/vemurafenib, dabrafenib/trametinib/vemurafenib, vemurafenib, crizotinib/vemurafenib, ipilimumab/vemurafenib, cetuximab/irinotecan/vemurafenib
SRPK1	SRPK1	SRSF protein kinase 1	Nucleus	kinase
SRPK3	SRPK3	SRSF protein kinase 3	Cytoplasm	kinase
STK10	STK10	serine/threonine kinase 10	Cytoplasm	kinase
STK11	STK11	serine/threonine kinase 11	Cytoplasm	kinase
STK16	STK16	serine/threonine kinase 16	Cytoplasm	kinase
STK17A	STK17A	serine/threonine kinase 17a	Nucleus	kinase
STK17B	STK17B	serine/threonine kinase 17b	Nucleus	kinase
STK24	STK24	serine/threonine kinase 24	Cytoplasm	kinase	bosutinib
STK25	STK25	serine/threonine kinase 25	Cytoplasm	kinase
STK26	STK26	serine/threonine kinase 26	Nucleus	kinase
STK3	STK3	serine/threonine kinase 3	Cytoplasm	kinase
STK33	STK33	serine/threonine kinase 33	Cytoplasm	kinase
STK35	STK35	serine/threonine kinase 35	Cytoplasm	kinase
STK36	STK36	serine/threonine kinase 36	Cytoplasm	kinase	cetuximab/encorafenib, binimetinib/encorafenib, encorafenib, binimetinib/cetuximab/encorafenib, binimetinib/encorafenib/panitumumab
STK38L	STK38L	serine/threonine kinase 38 like	Cytoplasm	kinase
STK39	STK39	serine/threonine kinase 39	Nucleus	kinase
STK4	STK4	serine/threonine kinase 4	Cytoplasm	kinase
SYK	SYK	spleen associated tyrosine kinase	Cytoplasm	kinase	cerdulatinib, fostamatinib, HMPL-523, GSK2646264, R-348, entospletinib, lanraplenib, TAK-659
TAOK1	TAOK1	TAO kinase 1	Cytoplasm	kinase
TAOK3	TAOK3	TAO kinase 3	Cytoplasm	kinase
TBK1	TBK1	TANK binding kinase 1	Cytoplasm	kinase
TESK1	TESK1	testis associated actin remodelling kinase 1	Nucleus	kinase
TGFBR1	TGFBR1	transforming growth factor beta receptor 1	Plasma Membrane	kinase	vactosertib, YL-13027, galunisertib
TIE1	TIE1	tyrosine kinase with immunoglobulin like and EGF like domains 1	Plasma Membrane	kinase
TLK1	TLK1	tousled like kinase 1	Nucleus	kinase
TLK2	TLK2	tousled like kinase 2	Cytoplasm	kinase
TNIK	TNIK	TRAF2 and NCK interacting kinase	Plasma Membrane	kinase
TNK1	TNK1	tyrosine kinase non receptor 1	Cytoplasm	kinase
TNK2	TNK2	tyrosine kinase non receptor 2	Cytoplasm	kinase	cetuximab/vemurafenib, irinotecan/panitumumab/vemurafenib, trametinib/vemurafenib, dabrafenib/trametinib/vemurafenib, vemurafenib, crizotinib/vemurafenib, ipilimumab/vemurafenib, erlotinib/osimertinib, cobimetinib/vemurafenib, afatinib/osimertinib, lorlatinib, entrectinib, gefitinib/osimertinib, osimertinib, cetuximab/irinotecan/vemurafenib
TNNI3K	TNNI3K	TNNI3 interacting kinase	Cytoplasm	kinase
TSSK1B	TSSK1B	testis specific serine kinase 1B	Cytoplasm	kinase
TSSK2	TSSK2	testis specific serine kinase 2	Cytoplasm	kinase
TTK	TTK	TTK protein kinase	Nucleus	kinase	BOS172722, BAY 1217389
TXK	TXK	TXK tyrosine kinase	Cytoplasm	kinase
TYK2	TYK2	tyrosine kinase 2	Plasma Membrane	kinase	brepocitinib, ruxolitinib
TYRO3	TYRO3	TYRO3 protein tyrosine kinase	Plasma Membrane	kinase	cabozantinib/nivolumab, cabozantinib/erlotinib, cabozantinib
ULK1	ULK1	unc-51 like autophagy activating kinase 1	Cytoplasm	kinase
ULK2	ULK2	unc-51 like autophagy activating kinase 2	Cytoplasm	kinase
ULK3	ULK3	unc-51 like kinase 3	Cytoplasm	kinase
WEE1	WEE1	WEE1 G2 checkpoint kinase	Nucleus	kinase	adavosertib
YES1	YES1	YES proto-oncogene 1, Src family tyrosine kinase	Cytoplasm	kinase	cytarabine/dasatinib/dexamethasone/methotrexate, dasatinib/nilotinib, dasatinib/prednisone, dasatinib/erlotinib, dasatinib/dexamethasone, JNJ-26483327, dasatinib
ZAP70	ZAP70	zeta chain of T cell receptor associated protein kinase 70	Plasma Membrane	kinase
