## Supplemental Table 5 for "Elucidating Direct Kinase Targets of Compound Danshen Dropping Pills Employing Archived Data and Prediction Models"

### Sheet: Sheet1
Gene names (primary )	Symbol	KinomeX靶点	Full KP中有	Full KP有活性	Entrez Gene Name	Location	Type(s)	Drug(s)
ALK	ALK	yes	yes		ALK receptor tyrosine kinase	Plasma Membrane	kinase	gilteritinib, belizatinib, crizotinib/vemurafenib, ensartinib, alkotinib, WX-0593, crizotinib/prednisolone, brigatinib, CEP-37440, ASP3026, crizotinib/erlotinib, crizotinib/pazopanib, ALK inhibitor, PLB1003, ceritinib, crizotinib/gefitinib, CT-707, lorlatinib, alectinib, entrectinib, crizotinib/gemcitabine, crizotinib, repotrectinib
AURKB	AURKB	yes	yes	yes	aurora kinase B	Nucleus	kinase	TTP607, CYC 116, tozasertib, AMG 900, danusertib, GSK1070916, barasertib, TAK-901, chiauranib, ilorasertib, SNS 314, AT-9283
AXL	AXL	yes	yes	yes	AXL receptor tyrosine kinase	Plasma Membrane	kinase	gilteritinib, cabozantinib/nivolumab, INCB081776, bosutinib, cabozantinib, DS-1205c, humax-AXL-ADC, BPI-9016M, cabozantinib/erlotinib, ningetinib, ONO-7475, TP-0903, sitravatinib, bemcentinib, BA3011
CAMK2B	CAMK2B	yes	yes		calcium/calmodulin dependent protein kinase II beta	Cytoplasm	kinase
CDK5	CDK5	yes	yes		cyclin dependent kinase 5	Nucleus	kinase	CYC065, alvocidib, dinaciclib
CDK6	CDK6	yes	yes		cyclin dependent kinase 6	Nucleus	kinase	letrozole/ribociclib, abemaciclib/aromatase inhibitor/GnRH analog, abemaciclib/fulvestrant, ribociclib/tamoxifen, lerociclib, letrozole/palbociclib, anastrozole/palbociclib, abemaciclib/letrozole, palbociclib, alvocidib, exemestane/ribociclib, fulvestrant/palbociclib, HS-10342, abemaciclib/anastrozole, fulvestrant/ribociclib, FCN-437, abemaciclib/exemestane, abemaciclib/aromatase inhibitor, SHR63…
CLK1	CLK1	yes	yes	yes	CDC like kinase 1	Nucleus	kinase
CSNK1G1	CSNK1G1	yes	yes		casein kinase 1 gamma 1	Cytoplasm	kinase
CSNK1G2	CSNK1G2	yes	yes		casein kinase 1 gamma 2	Cytoplasm	kinase
CSNK2A1	CSNK2A1	yes	yes	yes	casein kinase 2 alpha 1	Nucleus	kinase
CSNK2A2	CSNK2A2	yes	yes	yes	casein kinase 2 alpha 2	Cytoplasm	kinase
DAPK1	DAPK1	yes	yes		death associated protein kinase 1	Cytoplasm	kinase
EGFR	EGFR	yes	yes		epidermal growth factor receptor	Plasma Membrane	kinase	hemay020, cetuximab/erlotinib, CK-101, 18F-PEG6-IPQA, bis-tyrphostin, erlotinib/osimertinib, capecitabine/cetuximab/irinotecan, MCLA-158, neratinib, erlotinib, dasatinib/erlotinib, erlotinib/gemcitabine, BPI-15086, SCT200, BIBX 1382BS, ABBV-221, docetaxel/lapatinib, afatinib, afatinib/paclitaxel, cetuximab/vemurafenib, lazertinib, sym013, HLX07, BMS-690514, matuzumab, cetuximab/dabrafenib/trameti…
FLT3	FLT3	yes	yes	yes	fms related tyrosine kinase 3	Plasma Membrane	kinase	nintedanib, KW 2449, imatinib/sorafenib, IMC-EB10, gilteritinib, midostaurin, sorafenib, PIM/FLT3 kinase inhibitor SEL24, SB-1317, sorafenib/sulindac/sunitinib, dovitinib, 4G8-SDIEM, imatinib/sunitinib, bevacizumab/sorafenib, dexamethasone/lenalidomide/sorafenib, sunitinib, 5-azacytidine/midostaurin, brigatinib, 5-azacytidine/sorafenib, tandutinib, XL999, quizartinib, ponatinib, MAX-40279, famiti…
FYN	FYN	yes	yes	yes	FYN proto-oncogene, Src family tyrosine kinase	Plasma Membrane	kinase	dasatinib/nilotinib, dasatinib/erlotinib, JNJ-26483327, dasatinib
GSK3A	GSK3A	yes	yes		glycogen synthase kinase 3 alpha	Nucleus	kinase
GSK3B	GSK3B	yes	yes	yes	glycogen synthase kinase 3 beta	Nucleus	kinase	glycogen synthase kinase-3beta inhibitor, enzastaurin
IGF1R	IGF1R	yes	yes		insulin like growth factor 1 receptor	Plasma Membrane	transmembrane receptor	IGF-1R inhibitor, PL225B, IGF-methotrexate conjugate, cixutumumab, AVE1642, linsitinib, dalotuzumab, brigatinib, picropodophyllin, [225Ac]-FPI-1434, MM-141, BMS-754807, ganitumab, KW-2450, ceritinib, [111In]-FPI-1547, XL228, BIIB022, [I-124]-CPD-1028, IGF1
KDR	KDR	yes	yes		kinase insert domain receptor	Plasma Membrane	kinase	CHIR-265, midostaurin, sorafenib/sulindac/sunitinib, apatinib, brivanib, imatinib/sunitinib, bevacizumab/sorafenib, tanibirumab, axitinib, motesanib, 5-azacytidine/sorafenib, tesevatinib, pazopanib, XL999, JI 101, PF 00337210, famitinib, SAR103168, telatinib, brivanib alaninate, henatinib, VEGFR2 inhibitor, pegdinetanib, rebastinib, orantinib, sulfatinib, vatalanib, XL820, BMS-690514, glesatinib,…
LCK	LCK	yes	yes	yes	LCK proto-oncogene, Src family tyrosine kinase	Cytoplasm	kinase	dacomitinib, pazopanib, crizotinib/pazopanib, docetaxel/nintedanib, lapatinib/pazopanib, dasatinib/nilotinib, dasatinib/erlotinib, nintedanib, JNJ-26483327, dasatinib
MAP3K5	MAP3K5	yes	yes		mitogen-activated protein kinase kinase kinase 5	Cytoplasm	kinase	selonsertib
MAP4K2	MAP4K2	yes	yes		mitogen-activated protein kinase kinase kinase kinase 2	Cytoplasm	kinase
MAPK1	MAPK1	yes	yes	yes	mitogen-activated protein kinase 1	Cytoplasm	kinase	LTT462, pexmetinib, ulixertinib, LY3214996, ASN007, binimetinib, ASTX029, KO-947, LY-3007113, MAP kinase1 inhibitor
MET	MET	yes	yes	yes	MET proto-oncogene, receptor tyrosine kinase	Plasma Membrane	kinase	EMD 1204831, volitinib, bozitinib, onartuzumab, LY3164530, ARGX-111, glumetinib, OMO-1, AL2846, MK2461, EMI-137, cabozantinib/erlotinib, crizotinib, tivantinib, ABT-700, JNJ-38877605, AMG 208, EMB-01, amuvatinib, c-MET inhibitor, LY2875358, SAR125844, crizotinib/vemurafenib, cabozantinib/nivolumab, merestinib, foretinib, glesatinib, SAIT301, crizotinib/prednisolone, MK8033, altiratinib, YYB101, P…
NEK2	NEK2	yes	yes		NIMA related kinase 2	Cytoplasm	kinase
NEK6	NEK6	yes	yes		NIMA related kinase 6	Nucleus	kinase
PIM1	PIM1	yes	yes	yes	Pim-1 proto-oncogene, serine/threonine kinase	Cytoplasm	kinase	SGI 1776, PIM/FLT3 kinase inhibitor SEL24, LGH447, AZD-1208
PIM2	PIM2	yes	yes	yes	Pim-2 proto-oncogene, serine/threonine kinase	Nucleus	kinase	SGI 1776, PIM/FLT3 kinase inhibitor SEL24, LGH447, AZD-1208
PKN1	PKN1	yes	yes		protein kinase N1	Cytoplasm	kinase
PLK1	PLK1	yes	yes		polo like kinase 1	Nucleus	kinase	lipid encapsulated anti-PLK1 siRNA TKM-080301, onvansertib, GSK461364, TAK-960, MK1496, rigosertib, volasertib, BI 2536
PTK2	PTK2	yes	yes		protein tyrosine kinase 2	Cytoplasm	kinase	CT-707, lorlatinib, BI 853520, repotrectinib
SLK	SLK	yes	yes	yes	STE20 like kinase	Nucleus	kinase
SRC	SRC	yes	yes		SRC proto-oncogene, non-receptor tyrosine kinase	Cytoplasm	kinase	XL999, docetaxel/nintedanib, dasatinib/nilotinib, dasatinib/erlotinib, KX-01, AZD0424, AZM-475271, bosutinib/hydroxyurea/ponatinib, saracatinib, nintedanib, repotrectinib, pexmetinib, bosutinib, dasatinib
STK16	STK16	yes	yes		serine/threonine kinase 16	Cytoplasm	kinase
STK33	STK33	yes	yes		serine/threonine kinase 33	Cytoplasm	kinase
SYK	SYK	yes	yes	yes	spleen associated tyrosine kinase	Cytoplasm	kinase	cerdulatinib, fostamatinib, HMPL-523, GSK2646264, R-348, entospletinib, lanraplenib, TAK-659
YES1	YES1	yes	yes		YES proto-oncogene 1, Src family tyrosine kinase	Cytoplasm	kinase	cytarabine/dasatinib/dexamethasone/methotrexate, dasatinib/nilotinib, dasatinib/prednisone, dasatinib/erlotinib, dasatinib/dexamethasone, JNJ-26483327, dasatinib
