## Supplemental Table 6 for "Elucidating Direct Kinase Targets of Compound Danshen Dropping Pills Employing Archived Data and Prediction Models"

### Sheet: Sheet1
Gene names (primary )	Symbol	KinomeX靶点	Full KP中有	Full KP有活性	Entrez Gene Name	Location	Type(s)	Drug(s)
ACVR1	ACVR1	yes	yes		activin A receptor type 1	Plasma Membrane	kinase
ALK	ALK	yes	yes		ALK receptor tyrosine kinase	Plasma Membrane	kinase	gilteritinib, belizatinib, crizotinib/vemurafenib, ensartinib, alkotinib, WX-0593, crizotinib/prednisolone, brigatinib, CEP-37440, ASP3026, crizotinib/erlotinib, crizotinib/pazopanib, ALK inhibitor, PLB1003, ceritinib, crizotinib/gefitinib, CT-707, lorlatinib, alectinib, entrectinib, crizotinib/gemcitabine, crizotinib, repotrectinib
AURKA	AURKA	yes	yes	yes	aurora kinase A	Nucleus	kinase	ilorasertib, MK 5108, SNS 314, AT-9283, alisertib, MLN8054, TTP607, CYC 116, TAS-119, tozasertib, AMG 900, danusertib
AXL	AXL	yes	yes	yes	AXL receptor tyrosine kinase	Plasma Membrane	kinase	gilteritinib, cabozantinib/nivolumab, INCB081776, bosutinib, cabozantinib, DS-1205c, humax-AXL-ADC, BPI-9016M, cabozantinib/erlotinib, ningetinib, ONO-7475, TP-0903, sitravatinib, bemcentinib, BA3011
BLK	BLK	yes	yes		BLK proto-oncogene, Src family tyrosine kinase	Cytoplasm	kinase	afatinib/osimertinib, gefitinib/osimertinib, erlotinib/osimertinib, osimertinib
BRSK1	BRSK1	yes	yes		BR serine/threonine kinase 1	Cytoplasm	kinase
CAMK2B	CAMK2B	yes	yes		calcium/calmodulin dependent protein kinase II beta	Cytoplasm	kinase
CAMK2D	CAMK2D	yes	yes		calcium/calmodulin dependent protein kinase II delta	Cytoplasm	kinase
CAMK2G	CAMK2G	yes	yes	yes	calcium/calmodulin dependent protein kinase II gamma	Cytoplasm	kinase
CDK5	CDK5	yes	yes		cyclin dependent kinase 5	Nucleus	kinase	CYC065, alvocidib, dinaciclib
CHEK1	CHEK1	yes	yes		checkpoint kinase 1	Nucleus	kinase	UCN-01, prexasertib, CCT245737, GDC-0575, PF 00477736, MK-8776, CHK1 inhibitor, XL844, GDC-0425, cdc25C phosphatase (211-221)
CLK1	CLK1	yes	yes	yes	CDC like kinase 1	Nucleus	kinase
CSF1R	CSF1R	yes	yes	yes	colony stimulating factor 1 receptor	Plasma Membrane	kinase	FPA008, lapatinib/pazopanib, imatinib/sunitinib, sunitinib, regorafenib, pazopanib, quizartinib, dasatinib/nilotinib, SNDX-6352, ARRY-382, imatinib, nilotinib, pexidartinib, imatinib/nilotinib, NMS-03592088, c-FMS inhibitor, emactuzumab, erdafitinib, DCC-3014, IMC-CS4, JNJ-40346527, bosutinib, BLZ-945, crizotinib/pazopanib, TPX-0022, decitabine/imatinib, PLX7486, imatinib/sirolimus, imatinib/sora…
CSNK1A1	CSNK1A1	yes	yes		casein kinase 1 alpha 1	Cytoplasm	kinase
CSNK1D	CSNK1D	yes	yes		casein kinase 1 delta	Cytoplasm	kinase
CSNK1G1	CSNK1G1	yes	yes		casein kinase 1 gamma 1	Cytoplasm	kinase
CSNK1G2	CSNK1G2	yes	yes		casein kinase 1 gamma 2	Cytoplasm	kinase
CSNK1G3	CSNK1G3	yes	yes	yes	casein kinase 1 gamma 3	Cytoplasm	kinase
CSNK2A1	CSNK2A1	yes	yes	yes	casein kinase 2 alpha 1	Nucleus	kinase
DAPK3	DAPK3	yes	yes		death associated protein kinase 3	Cytoplasm	kinase
DYRK1A	DYRK1A	yes	yes	yes	dual specificity tyrosine phosphorylation regulated kinase 1A	Nucleus	kinase
DYRK1B	DYRK1B	yes	yes		dual specificity tyrosine phosphorylation regulated kinase 1B	Nucleus	kinase
DYRK2	DYRK2	yes	yes		dual specificity tyrosine phosphorylation regulated kinase 2	Cytoplasm	kinase
DYRK3	DYRK3	yes	yes		dual specificity tyrosine phosphorylation regulated kinase 3	Nucleus	kinase
EGFR	EGFR	yes	yes		epidermal growth factor receptor	Plasma Membrane	kinase	hemay020, cetuximab/erlotinib, CK-101, 18F-PEG6-IPQA, bis-tyrphostin, erlotinib/osimertinib, capecitabine/cetuximab/irinotecan, MCLA-158, neratinib, erlotinib, dasatinib/erlotinib, erlotinib/gemcitabine, BPI-15086, SCT200, BIBX 1382BS, ABBV-221, docetaxel/lapatinib, afatinib, afatinib/paclitaxel, cetuximab/vemurafenib, lazertinib, sym013, HLX07, BMS-690514, matuzumab, cetuximab/dabrafenib/trameti…
FER	FER	yes	yes		FER tyrosine kinase	Cytoplasm	kinase	lorlatinib
FGFR1	FGFR1	yes	yes	yes	fibroblast growth factor receptor 1	Plasma Membrane	kinase	sorafenib, ASP5878, lapatinib/pazopanib, PRN1371, lenvatinib, sorafenib/sulindac/sunitinib, debio 1347, dexamethasone/lenalidomide/sorafenib, regorafenib, 5-azacytidine/sorafenib, pazopanib, SAR103168, derazantinib, orantinib, everolimus/sorafenib, sulfatinib, bortezomib/sorafenib, erdafitinib, decitabine/sorafenib, clofarabine/cytarabine/sorafenib, lenvatinib/pembrolizumab, cytarabine/idarubicin…
FGFR3	FGFR3	yes	yes		fibroblast growth factor receptor 3	Plasma Membrane	kinase	ASP5878, lapatinib/pazopanib, PRN1371, lenvatinib, erdafitinib, debio 1347, lenvatinib/pembrolizumab, pazopanib, crizotinib/pazopanib, docetaxel/nintedanib, masitinib, everolimus/lenvatinib, SAR103168, LY3076226, pemigatinib, nintedanib, B-701, derazantinib
FLT1	FLT1	yes	yes	yes	fms related tyrosine kinase 1	Plasma Membrane	kinase	sorafenib, fruquintinib, lapatinib/pazopanib, lenvatinib, sorafenib/sulindac/sunitinib, imatinib/sunitinib, vandetanib, bevacizumab/sorafenib, dexamethasone/lenalidomide/sorafenib, sunitinib, CEP 7055, axitinib, regorafenib, motesanib, icrucumab, 5-azacytidine/sorafenib, pazopanib, famitinib, cabozantinib/erlotinib, SAR103168, everolimus/sorafenib, everolimus/vandetanib, sulfatinib, bortezomib/so…
FLT3	FLT3	yes	yes	yes	fms related tyrosine kinase 3	Plasma Membrane	kinase	nintedanib, KW 2449, imatinib/sorafenib, IMC-EB10, gilteritinib, midostaurin, sorafenib, PIM/FLT3 kinase inhibitor SEL24, SB-1317, sorafenib/sulindac/sunitinib, dovitinib, 4G8-SDIEM, imatinib/sunitinib, bevacizumab/sorafenib, dexamethasone/lenalidomide/sorafenib, sunitinib, 5-azacytidine/midostaurin, brigatinib, 5-azacytidine/sorafenib, tandutinib, XL999, quizartinib, ponatinib, MAX-40279, famiti…
FLT4	FLT4	yes	yes		fms related tyrosine kinase 4	Plasma Membrane	transmembrane receptor	imatinib/sorafenib, sorafenib, fruquintinib, lapatinib/pazopanib, lenvatinib, sorafenib/sulindac/sunitinib, IMC-3C5, imatinib/sunitinib, vandetanib, bevacizumab/sorafenib, dexamethasone/lenalidomide/sorafenib, sunitinib, JNJ-26483327, CEP 7055, axitinib, regorafenib, motesanib, 5-azacytidine/sorafenib, pazopanib, famitinib, cabozantinib/erlotinib, telatinib, everolimus/sorafenib, everolimus/vande…
FRK	FRK	yes	yes		fyn related Src family tyrosine kinase	Nucleus	kinase	regorafenib
FYN	FYN	yes	yes	yes	FYN proto-oncogene, Src family tyrosine kinase	Plasma Membrane	kinase	dasatinib/nilotinib, dasatinib/erlotinib, JNJ-26483327, dasatinib
GRK5	GRK5	yes	yes		G protein-coupled receptor kinase 5	Plasma Membrane	kinase
GSK3A	GSK3A	yes	yes		glycogen synthase kinase 3 alpha	Nucleus	kinase
GSK3B	GSK3B	yes	yes	yes	glycogen synthase kinase 3 beta	Nucleus	kinase	glycogen synthase kinase-3beta inhibitor, enzastaurin
HCK	HCK	yes	yes		HCK proto-oncogene, Src family tyrosine kinase	Cytoplasm	kinase	bosutinib/hydroxyurea/ponatinib, bosutinib, rebastinib
HIPK2	HIPK2	yes	yes		homeodomain interacting protein kinase 2	Nucleus	kinase
HIPK4	HIPK4	yes	yes	yes	homeodomain interacting protein kinase 4	Cytoplasm	kinase
IKBKE	IKBKE	yes	yes		inhibitor of nuclear factor kappa B kinase subunit epsilon	Cytoplasm	kinase
INSR	INSR	yes	yes		insulin receptor	Plasma Membrane	kinase	canakinumab/INS, INS/pioglitazone, dapagliflozin/INS, insulin glargine/insulin lispro, insulin degludec, insulin aspart/insulin degludec, INS/sitagliptin, protamine zinc insulin, INS/protamine zinc insulin, subetta, insulin glargine, insulin detemir, insulin glulisine, alogliptin/INS, INS, INS/vildagliptin, insulin degludec/liraglutide, INS/saxagliptin, BMS-754807, dulaglutide/INS, KW-2450, insul…
IRAK1	IRAK1	yes	yes		interleukin 1 receptor associated kinase 1	Plasma Membrane	kinase
IRAK4	IRAK4	yes	yes	yes	interleukin 1 receptor associated kinase 4	Cytoplasm	kinase	PF-06650833, CA-4948
KIT	KIT	yes	yes	yes	KIT proto-oncogene, receptor tyrosine kinase	Plasma Membrane	transmembrane receptor	midostaurin, sorafenib/sulindac/sunitinib, imatinib/sunitinib, bevacizumab/sorafenib, cytarabine/imatinib/methotrexate, axitinib, motesanib, AMG 191, 5-azacytidine/sorafenib, tandutinib, pazopanib, quizartinib, dasatinib/nilotinib, ponatinib, dasatinib/erlotinib, famitinib, telatinib, imatinib, imatinib/nilotinib/pegintron, imatinib/nilotinib, NMS-03592088, AKN-028, decitabine/sorafenib, etoposid…
LCK	LCK	yes	yes	yes	LCK proto-oncogene, Src family tyrosine kinase	Cytoplasm	kinase	dacomitinib, pazopanib, crizotinib/pazopanib, docetaxel/nintedanib, lapatinib/pazopanib, dasatinib/nilotinib, dasatinib/erlotinib, nintedanib, JNJ-26483327, dasatinib
LIMK1	LIMK1	yes	yes		LIM domain kinase 1	Cytoplasm	kinase	dabrafenib/ipilimumab/trametinib, dabrafenib, dabrafenib/panitumumab/trametinib, dabrafenib/trametinib, dabrafenib/trametinib/vemurafenib, cetuximab/encorafenib, binimetinib/encorafenib, encorafenib, binimetinib/cetuximab/encorafenib, binimetinib/encorafenib/panitumumab, cetuximab/dabrafenib/trametinib, dabrafenib/panitumumab
LTK	LTK	yes	yes		leukocyte receptor tyrosine kinase	Plasma Membrane	kinase	lorlatinib
MAP3K10	MAP3K10	yes	yes		mitogen-activated protein kinase kinase kinase 10	Cytoplasm	kinase
MAP3K5	MAP3K5	yes	yes		mitogen-activated protein kinase kinase kinase 5	Cytoplasm	kinase	selonsertib
MAP4K2	MAP4K2	yes	yes		mitogen-activated protein kinase kinase kinase kinase 2	Cytoplasm	kinase
MAP4K4	MAP4K4	yes	yes		mitogen-activated protein kinase kinase kinase kinase 4	Cytoplasm	kinase
MAP4K5	MAP4K5	yes	yes		mitogen-activated protein kinase kinase kinase kinase 5	Cytoplasm	kinase	cetuximab/vemurafenib, irinotecan/panitumumab/vemurafenib, cobimetinib/vemurafenib, trametinib/vemurafenib, dabrafenib/trametinib/vemurafenib, vemurafenib, crizotinib/vemurafenib, ipilimumab/vemurafenib, cetuximab/irinotecan/vemurafenib
MAPK1	MAPK1	yes	yes	yes	mitogen-activated protein kinase 1	Cytoplasm	kinase	LTT462, pexmetinib, ulixertinib, LY3214996, ASN007, binimetinib, ASTX029, KO-947, LY-3007113, MAP kinase1 inhibitor
MAPK12	MAPK12	yes	yes		mitogen-activated protein kinase 12	Cytoplasm	kinase	talmapimod
MARK2	MARK2	yes	yes		microtubule affinity regulating kinase 2	Cytoplasm	kinase
MARK3	MARK3	yes	yes		microtubule affinity regulating kinase 3	Cytoplasm	kinase	cdc25C phosphatase (211-221)
MARK4	MARK4	yes	yes		microtubule affinity regulating kinase 4	Cytoplasm	kinase
MET	MET	yes	yes	yes	MET proto-oncogene, receptor tyrosine kinase	Plasma Membrane	kinase	EMD 1204831, volitinib, bozitinib, onartuzumab, LY3164530, ARGX-111, glumetinib, OMO-1, AL2846, MK2461, EMI-137, cabozantinib/erlotinib, crizotinib, tivantinib, ABT-700, JNJ-38877605, AMG 208, EMB-01, amuvatinib, c-MET inhibitor, LY2875358, SAR125844, crizotinib/vemurafenib, cabozantinib/nivolumab, merestinib, foretinib, glesatinib, SAIT301, crizotinib/prednisolone, MK8033, altiratinib, YYB101, P…
MINK1	MINK1	yes	yes		misshapen like kinase 1	Cytoplasm	kinase
MYLK	MYLK	yes	yes		myosin light chain kinase	Cytoplasm	kinase
NEK4	NEK4	yes	yes		NIMA related kinase 4	Nucleus	kinase
NTRK3	NTRK3	yes	yes	yes	neurotrophic receptor tyrosine kinase 3	Plasma Membrane	kinase	larotrectinib, DS-6051b, belizatinib, lorlatinib, entrectinib, repotrectinib, PLX7486, LOXO-195, ONO-7579
PDGFRA	PDGFRA	yes	yes	yes	platelet derived growth factor receptor alpha	Plasma Membrane	kinase	midostaurin, lapatinib/pazopanib, lenvatinib, olaratumab, imatinib/sunitinib, sunitinib, 5-azacytidine/midostaurin, axitinib, regorafenib, pazopanib, telatinib, imatinib, crenolanib, becaplermin, doxorubicin/olaratumab, amuvatinib, imatinib/nilotinib, imatinib/peginterferon alfa-2a, erdafitinib, lenvatinib/pembrolizumab, crizotinib/pazopanib, docetaxel/nintedanib, everolimus/lenvatinib, decitabin…
PDPK1	PDPK1	yes	yes		3-phosphoinositide dependent protein kinase 1	Cytoplasm	kinase
PHKG2	PHKG2	yes	yes		phosphorylase kinase catalytic subunit gamma 2	Cytoplasm	kinase
PIM1	PIM1	yes	yes	yes	Pim-1 proto-oncogene, serine/threonine kinase	Cytoplasm	kinase	SGI 1776, PIM/FLT3 kinase inhibitor SEL24, LGH447, AZD-1208
PIM3	PIM3	yes	yes		Pim-3 proto-oncogene, serine/threonine kinase	Cytoplasm	kinase	SGI 1776, PIM/FLT3 kinase inhibitor SEL24, LGH447, AZD-1208
PKN2	PKN2	yes	yes		protein kinase N2	Cytoplasm	kinase
PLK3	PLK3	yes	yes		polo like kinase 3	Nucleus	kinase
PLK4	PLK4	yes	yes		polo like kinase 4	Cytoplasm	kinase	CFI-400945
PRKCA	PRKCA	yes	yes		protein kinase C alpha	Cytoplasm	kinase	ingenol mebutate, aprinocarsen, L-threo-safingol
PRKCB	PRKCB	yes	yes		protein kinase C beta	Cytoplasm	kinase	ingenol mebutate, sotrastaurin, enzastaurin, ruboxistaurin
PRKCD	PRKCD	yes	yes		protein kinase C delta	Cytoplasm	kinase	ingenol mebutate
PRKG1	PRKG1	yes	yes		protein kinase cGMP-dependent 1	Cytoplasm	kinase
PRKX	PRKX	yes	yes		protein kinase X-linked	Cytoplasm	kinase
PTK2B	PTK2B	yes	yes		protein tyrosine kinase 2 beta	Cytoplasm	kinase	CT-707, lorlatinib, PF-562271
RET	RET	yes	yes	yes	ret proto-oncogene	Plasma Membrane	kinase	sorafenib, LOXO-292, lenvatinib, sorafenib/sulindac/sunitinib, imatinib/sunitinib, vandetanib, bevacizumab/sorafenib, dexamethasone/lenalidomide/sorafenib, sunitinib, BOS172738, cytarabine/imatinib/methotrexate, regorafenib, motesanib, 5-azacytidine/sorafenib, pazopanib, CEP-32496, ponatinib, cabozantinib/erlotinib, imatinib, cytarabine/imatinib, imatinib/nilotinib/pegintron, GSK3352589, RET inhi…
ROCK1	ROCK1	yes	yes		Rho associated coiled-coil containing protein kinase 1	Cytoplasm	kinase
ROS1	ROS1	yes	yes		ROS proto-oncogene 1, receptor tyrosine kinase	Plasma Membrane	kinase	ROS1 inhibitor, DS-6051b, crizotinib/vemurafenib, cabozantinib/nivolumab, alkotinib, brigatinib, cabozantinib, crizotinib/erlotinib, crizotinib/pazopanib, ceritinib, crizotinib/gefitinib, lorlatinib, cabozantinib/erlotinib, entrectinib, crizotinib, repotrectinib
RPS6KA3	RPS6KA3	yes	yes	yes	ribosomal protein S6 kinase A3	Cytoplasm	kinase
SIK2	SIK2	yes	yes		salt inducible kinase 2	Cytoplasm	kinase
SLK	SLK	yes	yes	yes	STE20 like kinase	Nucleus	kinase
SRPK1	SRPK1	yes	yes	yes	SRSF protein kinase 1	Nucleus	kinase
STK17A	STK17A	yes	yes	yes	serine/threonine kinase 17a	Nucleus	kinase
STK17B	STK17B	yes	yes		serine/threonine kinase 17b	Nucleus	kinase
STK3	STK3	yes	yes		serine/threonine kinase 3	Cytoplasm	kinase
TAOK1	TAOK1	yes	yes		TAO kinase 1	Cytoplasm	kinase
TBK1	TBK1	yes	yes		TANK binding kinase 1	Cytoplasm	kinase
TYRO3	TYRO3	yes	yes		TYRO3 protein tyrosine kinase	Plasma Membrane	kinase	cabozantinib/nivolumab, cabozantinib/erlotinib, cabozantinib
WEE1	WEE1	yes	yes		WEE1 G2 checkpoint kinase	Nucleus	kinase	adavosertib
CDK8	CDK8	yes			cyclin dependent kinase 8	Nucleus	kinase	SEL120, BCD-115, alvocidib
DYRK4	DYRK4	yes			dual specificity tyrosine phosphorylation regulated kinase 4	Nucleus	kinase
