## Supplemental Table 8 for "Elucidating Direct Kinase Targets of Compound Danshen Dropping Pills Employing Archived Data and Prediction Models"

### Sheet: Sheet1
靶点来源	靶点数量	激酶类靶点数量	在Full KP中	在Full KP中有活性	准确率（%）
已知活性靶点	262	55	47	18	38.3
Multi-Voting SEA靶点	377	121	114	30	26.3
重复的靶点	160	28	20	11	55
去重复后合计	479	148	136	37	27.2

### Sheet: -KIT
靶点来源	靶点数量	激酶类靶点数量	在Full KP中	在Full KP中有活性	准确率（%）
已知活性靶点	262	55	47	18	38.3
Multi-Voting SEA靶点	377	121	113	29	25.7
重复的靶点	160	28	20	11	55
去重复后合计	479	148	135	36	26.7
